# Phased Potato Genome Assembly and Association Genetics Enable Characterisation of the Elusive H1 Resistance Locus Against Potato Cyst Nematodes

**DOI:** 10.1101/2025.08.04.667887

**Authors:** Yuk Woon Cheung, Lynn H Brown, Thomas M Adams, Brian Harrower, Amanpreet Kaur, Gaynor McKenzie, Jamie Orr, James Price, Vikrant Singh, Moray Smith, Micha Bayer, Ingo Hein

## Abstract

The complexity of potato genetics, characterised by tetrasomic inheritance, has contributed to slower genetic gain in potato compared to other major crops. Disease resistance genes, often found in large clusters of highly similar paralogs and alleles, further complicate genetic studies. The *H1* resistance locus, introgressed into potato cultivars from *Solanum tuberosum* spp. *andigena*, has been successfully used for over 60 years to control *Globodera rostochiensis* in Europe. Although previous genetic studies mapped this resistance to chromosome 5, the complete structure of the locus remained elusive. To reduce genomic complexity, we generated a dihaploid of the cultivar ‘Athlete’, DH4_Athlete, carrying the *H1* resistance locus, and produced a phased haplotype representation of the *H1* interval using Oxford Nanopore sequencing. Combined with RenSeq-based association genetics, this approach allowed us to reconstruct the entire *H1* locus, including recombination points at both the 5′ and 3′ ends of the interval.
