## Supplementary material for "Phased Potato Genome Assembly and Association Genetics Enable Characterisation of the Elusive H1 Resistance Locus Against Potato Cyst Nematodes": Table S1

### Sheet: Supplementary Table S1
Cultivar	score	Resistance to G. rostochiensis	Marker Presence		Pedigree	year	Referenced in Schultz et al., 2012
			TG689140	57R452
Agria	1	https://potatoes.agricrops.org/varieties/view/Agria	+	+	https://www.plantbreeding.wur.nl/PotatoPedigree/pedigree_imagemap.php?id=683	1985	TRUE
Alouette	1	https://potatoes.agricrops.org/varieties/view/Alouette			https://www.plantbreeding.wur.nl/PotatoPedigree/pedigree_imagemap.php?id=806	2014
Athlete	1	https://potatoes.agricrops.org/varieties/view/Athlete			https://www.plantbreeding.wur.nl/PotatoPedigree/pedigree_imagemap.php?id=1199	2011
Atlantic	1	high	+	+	https://www.plantbreeding.wur.nl/PotatoPedigree/pedigree_imagemap.php?id=1206	1976	TRUE
Brodie	1	https://www.europotato.org/varieties/view/Brodie-E	+	+	https://www.plantbreeding.wur.nl/PotatoPedigree/pedigree_imagemap.php?id=1723	1993	TRUE
Buster	1	https://ipmpotato.com/wp-content/uploads/2024/05/Buster-Variety-Profie-Agronomy.pdf			https://www.plantbreeding.wur.nl/PotatoPedigree/pedigree_imagemap.php?id=9355	2020
Cabaret	1	https://potatoes.agricrops.org/varieties/view/Cabaret	+	+	https://www.plantbreeding.wur.nl/PotatoPedigree/pedigree_imagemap.php?id=1793	2001	TRUE
Cara	1	https://potatoes.agricrops.org/varieties/view/Cara	+	+	https://www.plantbreeding.wur.nl/PotatoPedigree/pedigree_imagemap.php?id=1844	1973	TRUE
Cromwell	1	https://www.europotato.org/varieties/view/Cromwell-E	+	+	https://www.plantbreeding.wur.nl/PotatoPedigree/pedigree_imagemap.php?id=2301	1985	TRUE
Cultra	1	high	+	+	https://www.plantbreeding.wur.nl/PotatoPedigree/pedigree_imagemap.php?id=2314	1986	TRUE
Daisy	1	https://www.europotato.org/varieties/view/Daisy-E			https://www.plantbreeding.wur.nl/PotatoPedigree/pedigree_imagemap.php?id=2359	1998
DH4_Athlete	1
Dunrod	1	https://www.europotato.org/varieties/view/Dundrod-E	+	+	https://www.plantbreeding.wur.nl/PotatoPedigree/pedigree_imagemap.php?id=2642	1987	TRUE
Folva	1	https://www.europotato.org/varieties/view/Folva-E	+	+	https://www.plantbreeding.wur.nl/PotatoPedigree/pedigree_imagemap.php?id=3149	1989	TRUE
Fontane	1	https://www.europotato.org/varieties/view/Fontane			https://www.plantbreeding.wur.nl/PotatoPedigree/pedigree_imagemap.php?id=3152	1999
Isle_of_Jura	1	very high	+	+	https://www.plantbreeding.wur.nl/PotatoPedigree/pedigree_imagemap.php?id=3942	2002	TRUE
Kelly	1	https://potatoes.agricrops.org/varieties/view/Kelly			https://www.plantbreeding.wur.nl/PotatoPedigree/pedigree_imagemap.php?id=4279	2018
Kingston	1	https://www.europotato.org/varieties/view/Kingston-E#/	+	+	https://www.plantbreeding.wur.nl/PotatoPedigree/pedigree_imagemap.php?id=4347	1981	TRUE
Kirrie	1	https://www.europotato.org/varieties/view/Kirrie-E	+	+	https://www.plantbreeding.wur.nl/PotatoPedigree/pedigree_imagemap.php?id=4350	1996	TRUE
Lady_Christi	1	https://www.europotato.org/varieties/view/Lady%20Christl-E	+	+	https://www.plantbreeding.wur.nl/PotatoPedigree/pedigree_imagemap.php?id=4613	1996	TRUE
Lady_Clair	1	https://potatoes.agricrops.org/varieties/view/Lady%20Claire			https://www.plantbreeding.wur.nl/PotatoPedigree/pedigree_imagemap.php?id=4614	1996
Lady_Rosetta	1	https://potatoes.agricrops.org/varieties/view/Lady%20Rosetta			https://www.plantbreeding.wur.nl/PotatoPedigree/pedigree_imagemap.php?id=4620	1988
Lorimer	1	https://potatoes.agricrops.org/varieties/view/Lorimer			https://www.plantbreeding.wur.nl/PotatoPedigree/pedigree_imagemap.php?id=4813	2015
Manitou	1	https://potatoes.agricrops.org/varieties/view/Manitou			https://www.plantbreeding.wur.nl/PotatoPedigree/pedigree_imagemap.php?id=4959	2008
Maris_Piper	1	https://potatoes.agricrops.org/varieties/view/Maris%20Piper	+	+	https://www.plantbreeding.wur.nl/PotatoPedigree/pedigree_imagemap.php?id=5022	1963	TRUE
Markies	1	https://potatoes.agricrops.org/varieties/view/Markies	+	+	https://www.plantbreeding.wur.nl/PotatoPedigree/pedigree_imagemap.php?id=5033	1997	TRUE
Maxine	1	https://www.europotato.org/varieties/view/Maxine-E	+	+	https://www.plantbreeding.wur.nl/PotatoPedigree/pedigree_imagemap.php?id=5082	1994	TRUE
Melody	1	https://potatoes.agricrops.org/varieties/view/Melody			https://www.plantbreeding.wur.nl/PotatoPedigree/pedigree_imagemap.php?id=5124	2001
Midas	1	very high	+	+	https://www.plantbreeding.wur.nl/PotatoPedigree/pedigree_imagemap.php?id=5176	1997	TRUE
Mozart	1	https://potatoes.agricrops.org/varieties/view/Mozart			https://www.plantbreeding.wur.nl/PotatoPedigree/pedigree_imagemap.php?id=5365	2003
Nadine	1	https://potatoes.agricrops.org/varieties/view/Nadine			https://www.plantbreeding.wur.nl/PotatoPedigree/pedigree_imagemap.php?id=5519	1987
Navan	1	high	+	+	https://www.plantbreeding.wur.nl/PotatoPedigree/pedigree_imagemap.php?id=5558	1987	TRUE
Nicola	1	https://potatoes.agricrops.org/varieties/view/Nicola	+	+	https://www.plantbreeding.wur.nl/PotatoPedigree/pedigree_imagemap.php?id=5739	1973	TRUE
Orchestra	1	https://www.meijerpotato.com/files/meijer-potato-rassenbrochure-23-24-en.pdf			https://www.plantbreeding.wur.nl/PotatoPedigree/pedigree_imagemap.php?id=5988	2007
Pentland_Javelin	1	https://www.europotato.org/varieties/view/Pentland%20Javelin-E	+	+	https://www.plantbreeding.wur.nl/PotatoPedigree/pedigree_imagemap.php?id=6166	1968	TRUE
Picasso	1	https://potatoes.agricrops.org/varieties/view/Picasso	+	+	https://www.plantbreeding.wur.nl/PotatoPedigree/pedigree_imagemap.php?id=6280	1994	TRUE
Premiere	1	https://www.europotato.org/varieties/view/Premiere-E	+	+	https://www.plantbreeding.wur.nl/PotatoPedigree/pedigree_imagemap.php?id=6419	1979	TRUE
Riviera	1	https://www.europotato.org/varieties/view/Riviera-E			https://www.plantbreeding.wur.nl/PotatoPedigree/pedigree_imagemap.php?id=6874	1998
Rocket	1	high	+	+	https://www.plantbreeding.wur.nl/PotatoPedigree/pedigree_imagemap.php?id=6889	1987	TRUE
Royal	1	https://potatoes.agricrops.org/varieties/view/Royal			https://www.plantbreeding.wur.nl/PotatoPedigree/pedigree_imagemap.php?id=7014	2008
Safari	1	https://potatoes.agricrops.org/varieties/view/Safari			https://www.plantbreeding.wur.nl/PotatoPedigree/pedigree_imagemap.php?id=7120	2006
Sagitta	1	https://potatoes.agricrops.org/varieties/view/Sagitta%20%282006%29			https://www.plantbreeding.wur.nl/PotatoPedigree/pedigree_imagemap.php?id=7128	2006
Saturna	1	https://potatoes.agricrops.org/varieties/view/Saturna			https://www.plantbreeding.wur.nl/PotatoPedigree/pedigree_imagemap.php?id=7217	1964
Saxon	1	https://www.europotato.org/varieties/view/Saxon-E	+	+	https://www.plantbreeding.wur.nl/PotatoPedigree/pedigree_imagemap.php?id=7225	1992	TRUE
Seresta	1	https://www.europotato.org/varieties/view/Seresta-E			https://www.plantbreeding.wur.nl/PotatoPedigree/pedigree_imagemap.php?id=7290	1994
Slaney	1	https://www.europotato.org/varieties/view/Slaney-E	+	+	https://www.plantbreeding.wur.nl/PotatoPedigree/pedigree_imagemap.php?id=7467	1993	TRUE
Spey	1	https://www.europotato.org/varieties/view/Spey-E	+	+	https://www.plantbreeding.wur.nl/PotatoPedigree/pedigree_imagemap.php?id=7589	1996	TRUE
Stemster	1	https://www.europotato.org/varieties/view/Stemster-E	+	+	https://www.plantbreeding.wur.nl/PotatoPedigree/pedigree_imagemap.php?id=7637	1986	TRUE
Sunita	1	https://potatoes.agricrops.org/varieties/view/Sunita			https://www.plantbreeding.wur.nl/PotatoPedigree/pedigree_imagemap.php?id=7694	2014
Sylvana	1	https://potatoes.agricrops.org/varieties/view/Sylvana			https://www.plantbreeding.wur.nl/PotatoPedigree/pedigree_imagemap.php?id=7761	2008
Taurus	1	https://potatoes.agricrops.org/varieties/view/Taurus			https://www.plantbreeding.wur.nl/PotatoPedigree/pedigree_imagemap.php?id=7822	2008
TBR ADG 3520	1
Toronto	1	https://www.tpc.nl/en/toronto/#:~:text=Very%20tasty%20potato.%20Blushing,%20party%20coloured%20skin:			https://www.plantbreeding.wur.nl/PotatoPedigree/pedigree_imagemap.php?id=7947	2014
Vales_Sovereign	1	https://www.europotato.org/varieties/view/Vales%20Sovereign-E	+	+	https://www.plantbreeding.wur.nl/PotatoPedigree/pedigree_imagemap.php?id=8378	2003	TRUE
Valor	1	https://www.europotato.org/varieties/view/Valor-E	+	+	https://www.plantbreeding.wur.nl/PotatoPedigree/pedigree_imagemap.php?id=8389	1993	TRUE
Van_Gogh	1	https://www.europotato.org/varieties/view/Van%20Gogh-E	+	+	https://www.plantbreeding.wur.nl/PotatoPedigree/pedigree_imagemap.php?id=8397	1989	TRUE
Vitabella	1	https://link.springer.com/article/10.1007/s11540-019-09428-x#Tab3			https://www.plantbreeding.wur.nl/PotatoPedigree/pedigree_imagemap.php?id=8535	2011
VR808	1	https://potatoes.agricrops.org/varieties/view/VR808			https://www.plantbreeding.wur.nl/PotatoPedigree/pedigree_imagemap.php?id=8586	2009
Winston	1	https://potatoes.agricrops.org/varieties/view/Winston	+	+	https://www.plantbreeding.wur.nl/PotatoPedigree/pedigree_imagemap.php?id=8823	1992	TRUE
Alverstone_Russet	-1	https://potatoes.agricrops.org/varieties/view/Alverstone%20Russet			https://www.plantbreeding.wur.nl/PotatoPedigree/pedigree_imagemap.php?id=826	2017
Arran_Banner	-1	https://potatoes.agricrops.org/varieties/view/Arran%20Banner	-	-	https://www.plantbreeding.wur.nl/PotatoPedigree/pedigree_imagemap.php?id=1130	1927	TRUE
Arran_Victory	-1	https://www.europotato.org/varieties/view/Arran%20Victory#/			https://www.plantbreeding.wur.nl/PotatoPedigree/pedigree_imagemap.php?id=1147	1918
Avalanche	-1	https://potatoes.agricrops.org/varieties/view/Avalanche	-	-	https://www.plantbreeding.wur.nl/PotatoPedigree/pedigree_imagemap.php?id=1240	1989	TRUE
Baillie	-1	https://www.europotato.org/varieties/view/Baillie-E	-	-	https://www.plantbreeding.wur.nl/PotatoPedigree/pedigree_imagemap.php?id=1307	1981	TRUE
Barna	-1	https://www.europotato.org/varieties/view/Barna-E	-	-	https://www.plantbreeding.wur.nl/PotatoPedigree/pedigree_imagemap.php?id=1345	1991	TRUE
Belle_de_Fontenay	-1	https://www.europotato.org/varieties/view/Belle%20De%20Fontenay-E	-	-	https://www.plantbreeding.wur.nl/PotatoPedigree/pedigree_imagemap.php?id=1404	1885	TRUE
Bintje	-1	https://www.europotato.org/varieties/view/Bintje-E	-	-	https://www.plantbreeding.wur.nl/PotatoPedigree/pedigree_imagemap.php?id=1503	1910	TRUE
Cammeo	-1	https://potatoes.agricrops.org/varieties/view/Cammeo			https://www.plantbreeding.wur.nl/PotatoPedigree/pedigree_imagemap.php?id=1819	2015
Carolus	-1	https://potatoes.agricrops.org/varieties/view/Carolus			https://www.plantbreeding.wur.nl/PotatoPedigree/pedigree_imagemap.php?id=1872	2012
Catriona	-1	https://www.europotato.org/varieties/view/Catriona-E			https://www.plantbreeding.wur.nl/PotatoPedigree/pedigree_imagemap.php?id=1896	1920
Challenger	-1	https://potatoes.agricrops.org/varieties/view/Challenger			https://www.plantbreeding.wur.nl/PotatoPedigree/pedigree_imagemap.php?id=2039	2008
Charlotte	-1	https://www.europotato.org/varieties/view/Charlotte	-	-	https://www.plantbreeding.wur.nl/PotatoPedigree/pedigree_imagemap.php?id=2063	1981	TRUE
Claret	-1	https://www.europotato.org/varieties/view/Claret-E	-	-	https://www.plantbreeding.wur.nl/PotatoPedigree/pedigree_imagemap.php?id=2140	1996	TRUE
Colleen	-1	low	-	-	https://www.plantbreeding.wur.nl/PotatoPedigree/pedigree_imagemap.php?id=2194	1991	TRUE
Desiree	-1	https://potatoes.agricrops.org/varieties/view/Desiree	+	-	https://www.plantbreeding.wur.nl/PotatoPedigree/pedigree_imagemap.php?id=2463	1962	TRUE
Duke_of_York	-1	https://www.europotato.org/varieties/view/Duke%20Of%20York-E	-	-	https://www.plantbreeding.wur.nl/PotatoPedigree/pedigree_imagemap.php?id=2631	1891	TRUE
Edzell_Blue	-1	https://www.europotato.org/varieties/view/Edzell%20Blue-E			https://www.plantbreeding.wur.nl/PotatoPedigree/pedigree_imagemap.php?id=2731	<1890
Epicure	-1	https://www.europotato.org/varieties/view/Epicure-E	-	-	https://www.plantbreeding.wur.nl/PotatoPedigree/pedigree_imagemap.php?id=2831	1897	TRUE
Estima	-1	https://www.europotato.org/varieties/view/Estima-E	-	-	https://www.plantbreeding.wur.nl/PotatoPedigree/pedigree_imagemap.php?id=2881	1973	TRUE
Foxton	-1	https://www.europotato.org/varieties/view/Foxton-E	-	-	https://www.plantbreeding.wur.nl/PotatoPedigree/pedigree_imagemap.php?id=3175	1981	TRUE
Gemson	-1	https://www.europotato.org/varieties/view/Gemson-E			https://www.plantbreeding.wur.nl/PotatoPedigree/pedigree_imagemap.php?id=3378	2008
Hermes	-1	https://www.europotato.org/varieties/view/Hermes-E			https://www.plantbreeding.wur.nl/PotatoPedigree/pedigree_imagemap.php?id=3655	1973
Home_Guard	-1	low	-	-	https://www.plantbreeding.wur.nl/PotatoPedigree/pedigree_imagemap.php?id=3719	1943	TRUE
Innovator	-1	https://potatoes.agricrops.org/varieties/view/Innovator			https://www.plantbreeding.wur.nl/PotatoPedigree/pedigree_imagemap.php?id=3876	1999
Kennebec	-1	https://www.europotato.org/varieties/view/Kennebec-E	-	-	https://www.plantbreeding.wur.nl/PotatoPedigree/pedigree_imagemap.php?id=4289	1948	TRUE
Kerr's_Pink	-1	https://www.europotato.org/varieties/view/Kerrs%20Pink-E	-	-	https://www.plantbreeding.wur.nl/PotatoPedigree/pedigree_imagemap.php?id=4312	1907	TRUE
King_Edward	-1	https://www.europotato.org/varieties/view/King%20Edward-E	-	-	https://www.plantbreeding.wur.nl/PotatoPedigree/pedigree_imagemap.php?id=4341	1902	TRUE
LaStrada	-1	https://cygnetpb.com/wp-content/uploads/2020/01/La-Strada.pdf			https://www.plantbreeding.wur.nl/PotatoPedigree/pedigree_imagemap.php?id=4656	2013
Lionheart	-1	https://potatoes.agricrops.org/varieties/view/Lionheart			https://www.plantbreeding.wur.nl/PotatoPedigree/pedigree_imagemap.php?id=4763	2012
Majestic	-1	https://www.europotato.org/varieties/view/Majestic-E	-	-	https://www.plantbreeding.wur.nl/PotatoPedigree/pedigree_imagemap.php?id=4933	1911	TRUE
Marfona	-1	https://www.europotato.org/varieties/view/Marfona-E	-	-	https://www.plantbreeding.wur.nl/PotatoPedigree/pedigree_imagemap.php?id=4986	1975	TRUE
Maris_Bard	-1	https://potatoes.agricrops.org/varieties/view/Maris%20Bard	-	-	https://www.plantbreeding.wur.nl/PotatoPedigree/pedigree_imagemap.php?id=5016	1972	TRUE
Maris_Page	-1	https://www.europotato.org/varieties/view/Maris%20Page-E	-	-	https://www.plantbreeding.wur.nl/PotatoPedigree/pedigree_imagemap.php?id=5020	1962	TRUE
Maris_Peer	-1	https://potatoes.agricrops.org/varieties/view/Maris%20Peer	-	-	https://www.plantbreeding.wur.nl/PotatoPedigree/pedigree_imagemap.php?id=5021	1962	TRUE
Mayan_Gold	-1	very low	-	-	https://www.plantbreeding.wur.nl/PotatoPedigree/pedigree_imagemap.php?id=5086	2001	TRUE
Mayan_Rose	-1	https://potatoes.agricrops.org/varieties/view/Mayan%20Rose			https://www.plantbreeding.wur.nl/PotatoPedigree/pedigree_imagemap.php?id=5088
Nectar	-1	https://potatoes.agricrops.org/varieties/view/Nectar			https://www.plantbreeding.wur.nl/PotatoPedigree/pedigree_imagemap.php?id=5698	2005
Osprey	-1	low/mod	-	-	https://www.plantbreeding.wur.nl/PotatoPedigree/pedigree_imagemap.php?id=6022	2000	TRUE
Othello	-1	low	-	-			TRUE
Panther	-1	https://potatoes.agricrops.org/varieties/view/Panther			https://www.plantbreeding.wur.nl/PotatoPedigree/pedigree_imagemap.php?id=6088	2011
Pentland_Crown	-1	https://potatoes.agricrops.org/varieties/view/Pentland%20Crown	-	-	https://www.plantbreeding.wur.nl/PotatoPedigree/pedigree_imagemap.php?id=6159	1959	TRUE
Pentland_Dell	-1	https://potatoes.agricrops.org/varieties/view/Pentland%20Dell	-	-	https://www.plantbreeding.wur.nl/PotatoPedigree/pedigree_imagemap.php?id=6160	1961	TRUE
Pentland_Hawk	-1	https://www.europotato.org/varieties/view/Pentland%20Hawk-E	-	-	https://www.plantbreeding.wur.nl/PotatoPedigree/pedigree_imagemap.php?id=6164	1967	TRUE
Pentland_Squire	-1	https://potatoes.agricrops.org/varieties/view/Pentland%20Squire	-	-	https://www.plantbreeding.wur.nl/PotatoPedigree/pedigree_imagemap.php?id=6172	1970	TRUE
Pink_Fur_Apple	-1	https://potatoes.agricrops.org/varieties/view/Pink%20Fir%20Apple			https://www.plantbreeding.wur.nl/PotatoPedigree/pedigree_imagemap.php?id=6297	1850
Purple_Majesty	-1	https://potatoes.agricrops.org/varieties/view/Purple%20Majesty			https://www.plantbreeding.wur.nl/PotatoPedigree/pedigree_imagemap.php?id=6556
Record	-1	low	-	-	https://www.plantbreeding.wur.nl/PotatoPedigree/pedigree_imagemap.php?id=6688	1932	TRUE
Red_Pontiac	-1	https://www.europotato.org/varieties/view/Red%20Pontiac-E	-	-	https://www.plantbreeding.wur.nl/PotatoPedigree/pedigree_imagemap.php?id=6754	1949	TRUE
Rooster	-1	https://potatoes.agricrops.org/varieties/view/Rooster			https://www.plantbreeding.wur.nl/PotatoPedigree/pedigree_imagemap.php?id=6933	1990
Rudolph	-1	https://potatoes.agricrops.org/varieties/view/Rudolph			https://www.plantbreeding.wur.nl/PotatoPedigree/pedigree_imagemap.php?id=7044	2006
Russet_Burbank	-1	https://potatoes.agricrops.org/varieties/view/Russet%20Burbank			https://www.plantbreeding.wur.nl/PotatoPedigree/pedigree_imagemap.php?id=7060	1908
Sangre	-1	https://www.europotato.org/varieties/view/Sangre-E			https://www.plantbreeding.wur.nl/PotatoPedigree/pedigree_imagemap.php?id=7170	1982
Saphire	-1	https://www.europotato.org/varieties/view/Saphir-E			https://www.plantbreeding.wur.nl/PotatoPedigree/pedigree_imagemap.php?id=7188	1960
Sarpo_Mira	-1	https://potatoes.agricrops.org/varieties/view/Sarpo%20Mira			https://www.plantbreeding.wur.nl/PotatoPedigree/pedigree_imagemap.php?id=7201	<2002
Shelford	-1	https://potatoes.agricrops.org/varieties/view/Shelford			https://www.plantbreeding.wur.nl/PotatoPedigree/pedigree_imagemap.php?id=7347	2008
Shepody	-1	https://potatoes.agricrops.org/varieties/view/Shepody			https://www.plantbreeding.wur.nl/PotatoPedigree/pedigree_imagemap.php?id=7350	1980
Shula	-1	https://www.europotato.org/varieties/view/Shula-E	-	-	https://www.plantbreeding.wur.nl/PotatoPedigree/pedigree_imagemap.php?id=7379	1986	TRUE
Spunta	-1	https://potatoes.agricrops.org/varieties/view/Spunta	-	-	https://www.plantbreeding.wur.nl/PotatoPedigree/pedigree_imagemap.php?id=7600	1968	TRUE
Stirling	-1	https://www.europotato.org/varieties/view/Stirling-E	-	-	https://www.plantbreeding.wur.nl/PotatoPedigree/pedigree_imagemap.php?id=7647	1991	TRUE
Strachan	-1	https://potatoes.agricrops.org/varieties/view/Strachan			https://www.plantbreeding.wur.nl/PotatoPedigree/pedigree_imagemap.php?id=7662	2015
Toluca	-1	https://potatoes.agricrops.org/varieties/view/Toluca			https://www.plantbreeding.wur.nl/PotatoPedigree/pedigree_imagemap.php?id=7926	2006
Ulster_Sceptre	-1	https://www.europotato.org/varieties/view/Ulster%20Sceptre-E	-	-	https://www.plantbreeding.wur.nl/PotatoPedigree/pedigree_imagemap.php?id=8070	1964	TRUE
Umatilla_Russet	-1	https://www.europotato.org/varieties/view/Umatilla%20Russet			https://www.plantbreeding.wur.nl/PotatoPedigree/pedigree_imagemap.php?id=8079	1998
Violetta	-1	https://potatoes.agricrops.org/varieties/view/Violetta			https://www.plantbreeding.wur.nl/PotatoPedigree/pedigree_imagemap.php?id=8522	2012
Vivaldi	-1	https://www.europotato.org/varieties/view/Vivaldi-E			https://www.plantbreeding.wur.nl/PotatoPedigree/pedigree_imagemap.php?id=8549	1998
Wilja	-1	https://potatoes.agricrops.org/varieties/view/Wilja	-	-	https://www.plantbreeding.wur.nl/PotatoPedigree/pedigree_imagemap.php?id=8807	1967	TRUE
Yukon_Gold	-1	https://www.europotato.org/varieties/view/Yukon%20Gold-E			https://www.plantbreeding.wur.nl/PotatoPedigree/pedigree_imagemap.php?id=8927	1980
