## Supplementary material for "Phased Potato Genome Assembly and Association Genetics Enable Characterisation of the Elusive H1 Resistance Locus Against Potato Cyst Nematodes": Table S3

### Sheet: Supplementary Table S3
BLAST of candidates in HapA
Query	Subject	%ID	Alignment length	mismatch	gapopen	Query Start	Query end	Subject Start	Subject End	e-value	bitscore	Query Length	qcovs	qcovhsp
tig00000279_nlr_2	chr05_A	100	2367	0	0	1	2367	55237555	55239921	0	4372	2367	100	100
tig00000279_nlr_1	chr05_A	100	6437	0	0	1	6437	55246295	55252731	0	11888	6437	100	100
tig00000300_nlr_2	chr05_A	100	2299	0	0	1	2299	55331911	55329613	0	4246	2299	100	100
tig00000300_nlr_1	chr05_A	100	2370	0	0	1	2370	55322705	55320336	0	4377	2370	100	100
tig00000612_nlr_2	chr05_A	100	914	0	0	1	914	55188817	55187904	0	1688	914	100	100
tig00000612_nlr_1	chr05_A	100	2346	0	0	1	2346	55182231	55179886	0	4333	2346	100	100
tig00000759_nlr_1	chr05_A	100	2376	0	0	1	2376	55213764	55216139	0	4388	2376	100	100
tig00000769_nlr_1	chr05_A	100	2348	0	0	1	2348	54814606	54816953	0	4337	2348	100	100
tig00000823_nlr_1	chr05_A	100	2568	0	0	1	2568	55153191	55155758	0	4743	2568	100	100
tig00001003_nlr_1	chr05_A	100	3289	0	0	1	3289	55105260	55108548	0	6074	3289	100	100
tig00001054_nlr_1	chr05_A	100	6120	0	0	1	6120	54959469	54953350	0	11302	6120	100	100
tig00001054_nlr_2	chr05_A	100	2439	0	0	1	2439	54955788	54953350	0	4505	2439	100	100
tig00001071_nlr_1	chr05_A	100	2388	0	0	1	2388	55284991	55287378	0	4410	2388	100	100
tig00001096_nlr_1	chr05_A	100	2352	0	0	1	2352	54834353	54832002	0	4344	2352	100	100
tig00001229_nlr_1	chr05_A	100	1500	0	0	1	1500	55000563	55002062	0	2771	1500	100	100
tig00001242_nlr_1	chr05_A	100	245	0	0	1	245	55263781	55263537	3.78e-127	453	245	100	100
tig00001329_nlr_1	chr05_A	100	4634	0	0	1	4634	54892519	54887886	0	8558	4634	100	100
tig00002155_nlr_1	chr05_A	100	1010	0	0	1	1010	55045461	55046470	0	1866	1010	100	100
tig00002170_nlr_1	chr05_A	100	2403	0	0	1	2403	55299812	55302214	0	4438	2403	100	100
tig00002416_nlr_1	chr05_A	100	2352	0	0	1	2352	55068788	55071139	0	4344	2352	100	100
tig00003762_nlr_1	chr05_A	100	2388	0	0	1	2388	54858314	54855927	0	4410	2388	100	100
tig00006377_nlr_2	chr05_A	100	1371	0	0	1	1371	54865369	54863999	0	2532	1371	100	100
tig00006402_nlr_1	chr05_A	100	243	0	0	1	243	54875058	54874816	4.84e-126	449	243	100	100
tig00006402_nlr_2	chr05_A	100	1371	0	0	1	1371	54865369	54863999	0	2532	1371	100	100
