## Supplementary material for "Phased Potato Genome Assembly and Association Genetics Enable Characterisation of the Elusive H1 Resistance Locus Against Potato Cyst Nematodes": Table S4

### Sheet: Supplementary Table S4
gene	phenotype	athlete_chr05_A_001471	athlete_chr05_A_001468	athlete_chr05_A_001467	athlete_chr05_A_001465	athlete_chr05_A_001464	athlete_chr05_A_001462	athlete_chr05_A_001460	athlete_chr05_A_001456	athlete_chr05_A_001453	athlete_chr05_A_001451	athlete_chr05_A_001450	athlete_chr05_A_001134	athlete_chr05_A_001448	athlete_chr05_A_001446	athlete_chr05_A_001143	athlete_chr05_A_001138	athlete_chr05_A_001442	athlete_chr05_A_001443	athlete_chr09_A_002982	athlete_chr09_A_001967
association_score		58	58	57	58	58	58	58	58	58	58	58	58	57	57	56	56	56	56	31	43
F1_score		0.991304	0.895238	0.982759	0.973451	1	0.954955	1	1	0.982456	0.851485	0.954955	1	0.862745	0.991304	0.973913	0.955752	0.982759	0.964912	0.487395	0.36036
Agria	1	100	100	100	100	100	99.6205	100	100	100	99.9717	100	100	100	100	100	100	100	100	88.0012	100
Alouette	1	16.4081	38.1791	92.9043	98.4118	100	96.5054	100	100	100	93.4389	96.3559	97.762	95.7123	100	100	100	100	100	100	88.5714
Athlete	1	100	95.6681	99.8261	96.7699	100	94.2758	99.7354	100	96.9913	93.4389	96.2041	97.762	91.8195	100	100	99.4266	100	100	100	100
Atlantic	1	100	100	100	100	100	100	100	100	100	99.4344	100	100	100	100	100	100	100	100	90.7156	100
Brodie	1	100	100	100	100	100	98.7508	100	100	100	99.9717	100	100	95.8251	100	100	99.6177	100	100	93.2449	91.6602
Buster	1	100	100	100	100	100	98.7508	100	100	100	99.5192	100	100	100	100	100	100	100	100	90.5305	47.8764
Cabaret	1	100	100	100	96.7699	100	96.6951	100	100	97.9018	99.4344	98.6031	99.1421	94.725	100	100	100	100	100	100	68.7645
Cara	1	100	96.7327	100	100	100	99.6363	100	100	100	98.6991	98.2994	98.9556	95.4584	100	100	100	100	100	100	92.973
Cromwell	1	100	100	100	100	100	99.9842	100	100	100	98.9253	99.8482	99.9068	100	100	100	100	100	100	81.7397	83.3977
Cultra	1	100	97.3568	100	100	100	98.6717	100	100	100	96.4932	99.9696	100	100	100	100	100	100	100	91.7643	100
Daisy	1	100	98.5683	100	100	100	98.1025	100	100	100	99.6889	100	100	100	100	100	100	100	100	68.8155	92.9344
Dunrod	1	100	99.0455	100	100	100	100	100	100	100	100	100	100	100	100	100	100	100	100	100	100
Folva	1	100	99.8532	100	100	100	99.5572	100	100	100	98.6425	100	100	100	100	100	97.7063	100	100	100	83.7066
Fontane	1	100	100	100	99.0848	100	99.4466	100	100	100	99.9434	100	100	99.464	100	100	100	100	100	89.3276	100
Isle_of_Jura	1	100	98.8987	100	100	100	99.7312	100	100	100	99.0667	99.3015	100	98.4767	100	100	100	100	100	77.8223	79.9228
Kelly	1	100	100	100	100	100	100	100	100	100	100	100	100	100	100	100	100	100	100	100	53.5521
Kingston	1	100	100	100	100	100	98.0234	100	100	100	96.776	100	100	100	100	100	100	100	100	90.2529	83.8224
Kirrie	1	100	100	100	100	100	99.4149	100	100	100	97.8224	100	100	100	100	100	100	100	100	93.3683	95.444
Lady_christl	1	100	99.6696	100	100	100	100	100	100	100	96.4932	99.3015	100	100	100	100	100	100	100	90.5614	58.8031
Lady_Clair	1	100	91.4831	99.2348	95.2894	100	97.6913	100	100	96.9913	91.2896	99.6356	99.7762	96.8688	100	99.054	96.1771	100	95.8841	63.6952	100
Lady_Rosetta	1	100	100	100	100	100	99.9684	100	100	100	99.802	100	100	100	100	100	100	100	100	69.5867	67.9923
Lorimer	1	100	99.5962	100	100	100	99.6996	100	100	100	96.8326	100	100	100	100	100	100	100	100	90.438	99.305
Manitou	1	97.6215	95.8884	100	97.6581	100	93.7856	100	100	99.3072	96.1256	95.2627	99.5524	90.7193	100	100	99.2354	100	100	100	29.3436
Maris_Piper	1	100	100	100	100	100	100	100	100	100	99.5192	100	100	100	100	100	100	100	100	100	81.0811
Markies	1	100	100	100	100	100	100	100	100	100	99.4344	100	100	100	100	100	100	100	100	100	100
Maxine	1	100	91.4831	100	100	100	100	100	100	100	98.3032	99.6356	99.8508	99.6051	100	100	100	100	100	92.5663	96.7181
Melody	1	100	91.4831	100	99.9731	100	97.3751	100	100	100	97.5962	99.9393	100	94.5839	100	100	96.4638	100	100	87.6002	37.7992
Midas	1	100	98.7885	100	100	100	99.7154	100	100	100	100	100	100	100	100	100	99.6496	100	100	85.7495	95.444
Mozart	1	100	97.21	100	100	100	99.9842	100	100	100	100	100	100	99.9718	100	100	99.4903	100	100	92.9673	100
Nadine	1	100	100	100	100	100	99.9526	100	100	100	99.4627	100	100	100	100	100	100	100	100	92.6589	89.3822
Navan	1	100	95.3744	100	100	100	99.494	100	100	100	94.5984	96.3559	97.762	96.3893	100	100	100	100	100	93.1215	42.8571
Nicola	1	100	100	100	100	100	99.7628	100	100	100	99.491	99.8178	99.8881	100	100	100	100	100	100	100	100
Orchestra	1	100	98.7151	100	100	100	100	100	100	100	100	100	100	99.6051	100	100	100	100	100	100	83.5907
Pentland_Javelin	1	100	100	100	100	100	99.1461	100	100	100	96.8609	100	100	100	100	100	100	100	100	100	100
Picasso	1	100	100	100	100	100	99.8735	100	100	100	98.7839	100	100	100	100	100	100	100	100	100	15.6371
Premiere	1	100	100	100	100	100	100	100	100	100	99.0385	100	100	100	100	100	100	100	100	93.3683	100
Riviera	1	100	100	100	100	100	100	100	100	100	99.9152	100	100	100	100	100	100	100	100	100	62.3938
Rocket	1	100	99.3025	100	100	100	98.8299	100	100	100	99.9434	100	100	100	100	100	100	100	100	89.9445	100
Royal	1	100	99.6696	100	100	100	100	100	100	100	99.802	100	100	100	100	100	100	100	100	100	83.7066
Safari	1	100	100	100	100	100	99.8735	100	100	100	97.9921	100	100	97.7151	100	100	100	100	100	100	82.8958
Sagitta	1	100	100	100	100	100	99.9051	100	100	100	99.8586	100	100	100	100	100	100	100	100	100	6.48649
Saturna	1	100	100	100	100	100	100	100	100	100	99.4344	100	100	100	100	100	100	100	100	100	50.0772
Saxon	1	100	100	100	100	100	99.7786	100	100	100	98.7839	100	100	100	100	100	100	100	100	100	88.3784
Seresta	1	100	100	100	100	100	100	100	100	100	96.8326	100	100	98.9281	100	100	100	100	100	100	68.61
Slaney	1	100	97.4302	100	100	100	99.8893	100	100	100	96.8326	100	100	97.3766	100	100	100	100	100	90.5305	99.8842
Spey	1	100	100	100	100	100	99.5098	100	100	100	100	100	100	100	100	100	100	100	100	100	73.5521
Stemster	1	99.0003	91.4831	100	97.1198	100	97.5965	99.5591	100	99.8416	96.4084	100	100	96.615	100	98.3445	99.7451	100	100	91.7643	96.8726
Sunita	1	100	100	100	100	100	100	100	100	100	100	100	100	100	100	100	100	100	100	100	8.0695
Sylvana	1	100	100	100	100	100	100	100	100	100	99.6606	100	100	100	100	100	100	100	100	93.3066	94.9035
Taurus	1	100	91.4831	100	98.3042	100	93.7698	100	100	99.3072	93.4389	99.3015	99.5711	88.9422	100	100	96.1771	100	96.9048	98.3344	4.36293
TBRADG3520_1	1	100	100	100	100	100	99.8261	100	100	100	99.9152	100	100	100	100	100	100	100	100	90.9932	99.1892
Toronto	1	100	99.4126	100	100	100	99.7944	100	100	100	99.293	100	100	100	100	100	100	100	100	100	100
Vales_Sovereign	1	100	100	100	100	100	100	100	100	100	99.6041	100	100	100	100	100	100	100	100	100	39.8456
Valor	1	100	99.1557	100	100	100	100	100	100	100	100	100	100	100	100	100	100	100	100	100	95.6371
Van_Gogh	1	99.5863	97.5404	100	99.9731	100	98.1657	99.9118	100	98.9509	93.4389	96.0219	97.762	93.2581	100	95.3094	100	100	98.0573	100	43.2819
Vitabella	1	100	95.5947	100	100	100	99.5256	100	100	98.4363	100	97.3277	98.4334	15.9379	72.9963	11.9038	17.3304	22.5995	24.3662	100	100
VR808	1	100	99.0822	100	100	100	97.7071	100	100	100	97.5113	100	100	100	100	100	99.4584	100	100	92.0111	100
Winston	1	100	99.5228	100	100	100	99.8893	100	100	97.7633	98.2749	98.6942	99.1981	96.8406	98.1813	100	100	100	98.9134	89.3893	99.2664
Alverstone_Russet	-1	4.17098	23.5683	44.0696	4.46837	17.549	21.1575	38.6243	27.7846	40.9937	20.5317	4.46401	17.0645	46.3188	37.7928	24.9901	32.2077	21.7408	12.5782	91.6101	45.9459
Arran_Banner	-1	3.92968	33.5169	92.9739	15.8008	59.1176	37.0493	22.6631	22.807	51.5835	24.1233	6.95415	15.1436	11.4528	84.7102	22.4281	22.8735	16.0812	5.69641	100	44.5174
Arran_Victory	-1	0	6.93833	10.4	0	0	15.7337	0	0	17.7751	10.4921	0	0	0	12.0222	0	0	0	9.38426	100	64.2857
Avalanche	-1	3.17132	11.4905	27.1304	9.58277	7.7451	23.229	18.6067	22.8478	43.5273	27.9695	3.52262	12.7937	9.3653	33.6005	23.2558	24.339	15.6518	16.5953	100	25.4826
Baillie	-1	0	14.5007	26.1565	9.39435	5.19608	22.8811	22.4868	8.60873	41.7063	12.9242	4.06924	12.6818	11.3399	31.566	21.6397	19.8152	0	0	67.7977	83.166
Barna	-1	8.72113	35.5727	92.9391	3.12248	57.7451	25.4586	20.8113	22.5214	31.057	29.8077	9.65685	5.93062	11.5374	84.8335	6.30666	11.1819	9.99219	15.7392	91.8877	100
Belle_de_Fontenay	-1	9.89314	43.0984	92.9739	0	58.0882	28.4788	22.0459	23.827	43.9034	24.293	9.74795	5.98657	5.92384	87.4846	11.0367	9.52533	12.0609	16.5953	70.2653	100
Bintje	-1	2.34402	25.257	92.2783	37.7389	30.8824	12.6028	0	35.5773	41.2708	24.095	6.98451	18.7803	1.91819	76.5105	0	8.85632	0	5.99276	96.3911	100
Cammeo	-1	2.86108	11.7841	23.4087	13.0283	0	27.2454	15.5203	26.3158	41.4489	16.0633	3.67446	11.6374	17.6023	29.7472	13.5199	8.76075	11.8657	3.35858	100	100
Carolus	-1	18.0627	7.04846	22.9565	13.2705	14.951	16.4927	0	17.2175	23.9311	20.6448	9.1406	5.61358	12.6093	25.9864	14.0323	7.64575	9.95316	9.61475	90.0679	44.4788
Catriona	-1	5.2051	10.3524	10.4	9.63661	0	25.5534	18.254	14.8511	43.943	12.5283	4.25144	13.3346	9.22426	15.4439	15.2937	19.6559	9.95316	9.94402	100	100
Challenger	-1	10.4102	34.6182	92.8696	9.69044	60	34.8039	23.4568	26.3566	48.3571	23.8405	10.416	17.307	10.5501	83.4464	15.609	30.4556	6.28415	5.95983	93.2449	100
Charlotte	-1	23.8194	25.8811	92.8348	5.73351	60.8333	30.8982	22.0459	14.1983	33.9865	20.362	7.80443	11.0593	18.3639	77.8668	22.7828	15.9605	3.31772	26.1113	92.2887	36.2934
Claret	-1	0	33.4068	92.8696	0	57.1078	28.1309	21.4286	17.2583	46.0808	24.491	16.3984	10.0709	11.622	81.3194	10.6031	11.5005	15.1054	15.9697	92.7822	100
Colleen	-1	0	49.4126	92.9391	6.27187	58.0392	26.945	25.3086	17.9111	37.0546	29.129	5.28394	12.514	47.9267	86.1282	9.65708	24.562	14.637	5.76227	100	78.6486
Desiree	-1	0	34.3612	92.9391	10.4441	57.402	33.1278	22.7513	16.6055	48.3175	22.681	5.28394	16.7661	10.5219	85.0493	14.1506	20.6117	6.28415	7.30985	93.029	100
Duke_of_York	-1	22.0958	24.3759	45.3565	14.9933	20.9804	31.9734	32.2751	40.9629	60.095	21.6629	23.9903	27.8254	22.8209	42.0469	24.7142	20.7391	15.0273	13.9941	90.9624	100
Edzell_Blue	-1	8.44536	36.6373	92.9739	74.2934	59.5588	29.1271	23.8977	73.0722	43.9826	26.4423	14.7282	23.8717	20.9027	89.3033	11.5097	11.2138	16.5886	11.8209	93.3066	46.9112
Epicure	-1	0	34.0675	92.9391	10.3096	57.549	33.871	22.6631	23.2966	50.2771	24.293	9.01913	16.2439	11.6502	80.672	18.92	23.0328	6.59641	5.99276	93.1215	100
Estima	-1	3.20579	10.5727	10.3652	67.5908	42.0588	20.3036	18.3422	59.6491	42.4386	21.4084	6.58974	20.608	9.90127	85.6967	12.8498	13.4119	15.886	5.49885	100	41.6602
Foxton	-1	0	29.6623	92.7652	5.16824	57.6961	25.4902	19.5767	22.6438	34.6397	25.8201	6.19496	3.80455	5.98025	82.1517	13.9535	8.92004	6.59641	11.6892	93.1215	83.7452
Gemson	-1	4.96381	17.4376	27.1304	8.45222	15.2941	22.1695	18.1658	23.5822	49.6239	22.5679	4.67659	16.1693	15.2891	36.0666	19.0382	20.5161	9.99219	14.5868	100	48.4556
Hermes	-1	3.03344	18.4655	36.8348	67.6447	44.0196	20.3036	20.0176	60.1387	39.1726	24.7455	6.49863	20.235	42.7645	84.1554	13.6776	18.7958	16.5105	4.97201	89.2967	43.7838
Home_Guard	-1	3.41262	21.5492	92.3478	12.8668	54.8529	24.1935	22.2222	31.7829	43.6857	22.7658	4.88916	12.9429	15.6276	73.5512	12.6527	18.2542	6.36222	5.49885	90.3455	43.668
Innovator	-1	0	42.8047	92.7304	13.8627	57.2549	34.2505	22.2222	25.2142	49.8812	24.6889	9.74795	16.6915	13.6812	80.7028	16.9097	22.0771	9.758	21.5673	93.1832	66.7568
Kennebec	-1	14.6156	23.2379	92.9391	6.1642	27.2549	17.3782	0	16.6055	21.2193	17.9299	0	0	5.98025	63.1628	0	0	12.256	0	57.1869	100
Kerrs_Pink	-1	3.58497	15.3451	26.7826	12.14	19.5098	23.6875	18.9594	26.3974	44.7743	22.7093	9.80869	16.7848	13.3992	35.7891	23.4923	19.2737	13.9344	18.571	100	46.7181
King_Edward	-1	7.687	17.0705	20.7652	52.9744	29.6078	29.5857	20.9877	48.1436	37.3317	26.8665	13.9387	16.505	20.1975	80.1171	10.8396	19.8789	14.598	8.69279	100	100
LaStrada	-1	0	16.63	29.3565	4.0646	17.402	16.6509	19.4885	18.6455	40.7165	20.1923	7.95627	21.5032	46.6855	22.0407	12.5345	24.785	9.91413	9.41719	100	40.0772
Lionheart	-1	0	10.3891	10.3304	10.4441	0	28.0519	18.6949	21.0526	43.2898	21.0407	2.6116	12.4767	17.5176	14.8582	15.609	16.6932	5.89383	8.49523	100	100
Majestic	-1	0	38.2526	92.9043	13.0552	57.451	32.4004	22.9277	26.9278	45.8234	24.1233	5.25357	15.7963	11.622	87.0838	19.0777	21.7585	6.16706	7.24399	93.3066	100
Marfona	-1	15.6153	42.254	45.9826	76.9583	63.1373	59.2347	18.5185	69.3186	56.4331	36.2557	24.7798	44.1813	33.0324	86.7139	26.0544	29.9777	32.0453	34.7053	100	20.4247
Maris_Bard	-1	0	13.9501	21.7043	9.58277	0	23.735	18.1658	15.4631	44.1607	12.4434	2.45976	12.2715	10.0705	31.6584	21.3638	19.1462	0	0	100	100
Maris_Page	-1	0	16.0059	32.4522	76.5007	43.1373	23.5136	20.1058	69.3594	47.4268	23.1052	14.1512	27.1167	16.2482	85.7275	19.5507	20.1657	16.3154	5.95983	100	99.6525
Maris_Peer	-1	0	13.8399	21.7391	4.41454	14.8039	21.0152	17.5485	24.5614	40.2613	21.5498	10.2035	17.1391	10.4372	28.0826	18.7229	18.9551	9.99219	10.0428	90.4997	54.1699
Mayan_Gold	-1	6.65288	11.6373	28.7652	75.397	36.1275	12.3023	14.8148	15.8711	19.9129	21.3518	2.49013	3.4875	7.4189	55.5179	14.4265	5.98917	12.139	16.5953	100	67.6834
Mayan_Rose	-1	9.5829	6.1674	30.0522	5.16824	17.598	18.1689	36.067	14.5247	18.6263	27.4887	4.58548	13.1108	35.2891	15.9679	15.6878	14.4951	13.5441	0	100	46.0618
Nectar	-1	0	14.3172	31.9652	79.2732	42.7451	29.3327	19.7531	69.9714	48.1196	24.9152	18.433	29.7464	16.8688	88.8409	18.9594	26.4734	16.4325	10.5696	100	95.1737
Osprey	-1	0	19.8238	40.6261	5.16824	17.9412	16.6667	47.7954	18.6047	30.1267	24.4627	4.55512	9.23163	49.3653	33.8471	27.8281	20.9302	13.466	10.1745	100	95.6371
Othello	-1	8.34195	14.0602	30.713	11.7362	16.5686	21.7268	18.3422	30.3958	43.8836	17.336	6.13422	14.4909	13.5402	32.8607	22.4281	19.6559	15.847	13.6648	91.7952	94.556
Panther	-1	0	45.8884	93.0087	15.1817	57.402	36.2429	22.4868	21.2974	51.92	24.0385	8.07774	15.442	11.5374	85.9125	21.4032	24.3071	6.24512	9.12084	100	68.9189
Pentland_Crown	-1	0	36.417	92.6609	18.4118	57.2549	38.3144	22.575	16.3199	47.3278	27.3473	5.10173	10.8542	15.8533	83.1689	21.6397	22.9054	6.12802	6.6513	90.4072	100
Pentland_Dell	-1	10.4102	37.6285	92.9391	0	58.6765	18.0582	21.6931	17.1359	25.2771	24.0102	9.83905	6.04252	5.86742	84.9568	5.95191	12.5836	21.7408	17.5502	92.8748	95.5598
Pentland_Hawk	-1	6.17029	42.511	92.9739	10.5787	59.5588	29.0006	22.6631	36.8421	45.4869	25.4525	15.0015	19.8993	10.4654	84.4945	12.7316	21.1532	9.99219	16.0356	90.8081	94.9035
Pentland_Squire	-1	3.61944	44.3465	92.9043	12.7052	61.4216	35.9108	24.4268	32.1093	47.3278	27.0362	10.0213	16.2066	18.646	87.053	12.6922	26.0274	18.306	16.299	90.9007	100
Pink_Fur_Apple	-1	0	30.9471	92.487	78.3042	47.0098	20.3036	22.2222	49.6124	27.6722	30.4016	9.99089	14.5468	6.48801	81.0727	8.55341	5.79802	15.3396	7.17814	69.3708	100
Purple_Majesty	-1	29.4726	51.1747	100	31.0902	60.1471	47.9127	59.7002	55.406	46.4568	31.052	20.4373	25.5875	52.6657	86.7139	52.03	49.6018	47.1507	40.7639	100	92.7799
Record	-1	0	36.674	92.9391	5.16824	59.951	27.3403	23.7213	18.8086	27.4941	25.8484	18.8886	11.6001	6.7701	79.4081	13.8352	9.52533	9.91413	15.9039	98.3035	41.9305
Red_Pontiac	-1	5.58428	38.5463	92.9739	16.6083	57.8431	26.5971	29.806	15.8303	37.312	27.5735	14.5156	8.91458	11.6784	89.3033	14.663	14.1765	13.2319	28.943	72.301	100
Rooster	-1	0	33.9574	92.9391	5.06057	57.598	25.9488	19.5767	17.1767	29.2162	23.3597	5.1321	3.15181	5.86742	78.2367	7.96216	9.07932	5.89383	15.7392	89.7594	24.4788
Rudolph	-1	0	41.4097	92.9739	78.3849	59.6569	36.4168	23.9859	75.2346	56.5914	26.1595	13.3313	26.6505	18.5896	92.6942	36.2633	21.6629	16.7447	5.99276	100	100
Russet_Burbank	-1	0	0	10.1217	36.5545	0	17.0304	0	20.3998	23.8321	10.9163	5.58761	12.4021	0	60.635	0	0	0	0	96.5453	100
Sangre	-1	5.2051	9.43465	34.887	73.5935	42.9902	19.8608	16.5785	77.193	33.6698	23.4729	21.652	25.6994	15.7687	86.6215	6.30666	14.6543	16.5496	19.6576	100	100
Saphire	-1	17.0631	41.2628	92.9739	14.0781	58.0882	34.6142	22.7513	23.1742	61.54	26.3575	19.921	25.5129	23.244	85.9125	29.0895	26.9513	11.9828	18.538	93.2758	100
Sarpo_Mira	-1	0	17.9515	92.4174	5.51817	25.6863	20.3985	0	17.5031	30.6809	12.8111	0	7.03096	5.13399	49.9383	0	0	9.71897	8.92328	100	100
Shelford	-1	22.7508	11.417	32.313	77.2005	43.0392	26.3599	42.5044	76.6218	44.3389	32.0136	18.6456	40.097	22.9619	87.3613	12.8104	27.4291	18.2279	7.3757	100	100
Shepody	-1	0	29.6256	92.9043	10.7133	59.1667	29.4434	22.0459	31.4565	45.6849	25.6222	11.3574	17.5494	10.4372	81.1344	12.5345	20.9939	9.8751	15.7721	90.7773	100
Shula	-1	14.5812	47.1733	92.9739	6.1642	66.3235	24.8102	21.6931	19.2166	30.3048	26.2726	13.7868	8.46699	12.6093	88.4402	16.9886	12.3288	9.99219	20.0527	93.1215	92.7413
Spunta	-1	0	24.3025	92.9043	8.45222	35.2451	15.6863	16.7549	25.3774	21.9121	23.5577	0	2.48042	0	61.4673	0	0	0	4.97201	98.7353	99.0347
Stirling	-1	2.86108	7.92952	14.5043	2.36878	6.96078	21.1891	0	11.1791	21.2391	17.7036	3.27968	9.08243	13.8787	43.6806	10.7607	6.02103	14.4028	8.72572	92.6897	78.3784
Strachan	-1	4.1365	39.2438	92.8696	16.0969	57.7941	32.9855	21.9577	30.2734	48.1394	24.293	12.2684	21.1675	10.2398	82.0592	100	99.0124	100	100	90.7156	100
Toluca	-1	0	0	18.7826	25.5182	0	10.3574	17.4603	28.519	24.6635	6.1086	0	5.48303	0	67.5709	0	5.92545	0	0	99.2597	100
Ulster_Sceptre	-1	0	12.188	32.4174	11.79	0	28.2891	22.2222	32.3949	49.0301	24.6606	6.04312	20.8504	11.3963	11.0974	19.3536	11.5642	13.5051	0	100	95.3668
Umatilla_Russet	-1	0	14.1336	37.9826	15.5047	7.5	28.2732	18.7831	18.2375	48.0206	23.19	4.58548	10.6863	17.969	32.0592	27.7887	19.0825	0	3.91834	100	95.7529
Violetta	-1	5.51534	11.5639	22.1217	6.56797	15.3922	36.6856	10.4938	29.9062	44.1013	24.6606	14.1512	9.10108	10.2116	79.3773	10.9972	3.59987	11.5925	7.27692	96.7304	22.9344
Vivaldi	-1	0	15.5653	27.1652	6.67564	16.9608	25.6009	18.7831	18.3599	43.8044	14.9321	2.6116	12.4207	25.1904	40.4439	18.9988	19.0188	0	2.70003	93.2758	100
Wilja	-1	4.96381	21.1454	46.4348	76.5007	44.8529	29.1588	33.5979	70.665	46.7538	25.3111	11.1145	29.7091	48.8011	86.2824	22.2704	27.9707	21.8579	5.46592	100	100
Yukon_Gold	-1	0	8.77386	30.5739	71.8439	46.3235	13.4567	17.1958	61.6483	28.6817	22.5679	16.1251	26.9302	7.55994	84.6794	6.14899	7.55018	15.6128	5.66348	100	100
