## Supplementary material for "Phased Potato Genome Assembly and Association Genetics Enable Characterisation of the Elusive H1 Resistance Locus Against Potato Cyst Nematodes": Table S5

### Sheet: Supplementary Table S5
gene	phenotype	athlete_chr09_B_001378	athlete_chr04_B_003092	athlete_chr05_B_001402	athlete_chr05_B_001411	athlete_chr05_B_001403	athlete_chr05_B_001405	athlete_chr05_B_001114	athlete_chr05_B_001407	athlete_chr05_B_001113	athlete_chr05_B_001406
association_score		36	33	58	58	57	55	53	42	40	55
F1_score		0.48855	0.348624	0.0338983	0.0338983	0.0338983	0.0338983	0.0338983	0.0338983	0.0338983	0
Agria	1	100	51.2937	15.5889	71.7516	31.0291	30.5808	13.9362	16.3265	17.3416	9.33253
Alouette	1	100	74.5455	22.3634	63.5375	14.022	36.7514	13.4717	21.328	16.6147	9.30233
Athlete	1	100	99.8601	100	100	100	100	100	99.3676	100	94.624
Atlantic	1	0.590909	96.0839	33.1794	72.4098	31.2647	37.4773	8.23784	16.5852	23.9875	9.36273
Brodie	1	100	92.028	30.2156	70.4064	30.5185	20.6443	9.6005	22.8514	27.9335	9.33253
Buster	1	8.77273	95.979	40.8006	72.7819	31.1862	28.3122	31.6197	26.8755	23.9875	9.30233
Cabaret	1	0	99.5105	17.8214	59.0155	19.2066	30.3085	8.45463	18.1949	0	7.49018
Cara	1	100	100	23.0562	60.4465	19.4423	21.9601	12.6665	15.378	22.0145	9.18152
Cromwell	1	100	87.5524	29.1378	67.1437	26.0801	23.049	14.6175	17.9649	0	9.30233
Cultra	1	100	100	33.3333	70.1202	30.8327	24.0018	12.7903	16.1253	23.9875	9.36273
Daisy	1	0	57.4126	21.632	72.5816	30.9112	29.0381	20.4707	27.1342	23.8837	9.30233
Dunrod	1	0	93.8112	37.2594	73.8409	30.8327	36.5245	17.9312	22.5927	30.0104	9.27212
Folva	1	99.6818	88.2867	27.8676	76.1305	30.9505	27.4501	13.4097	25.9845	23.7799	9.33253
Fontane	1	100	79.2657	15.0885	69.9199	18.696	25	21.1211	8.79563	20.8723	7.39958
Isle_of_Jura	1	93.9091	100	27.2517	67.7733	24.5876	28.7205	19.17	20.4082	23.4683	9.30233
Kelly	1	93.5455	93.986	29.8306	74.585	38.7667	27.2232	12.7903	16.0966	23.9875	9.24192
Kingston	1	100	95.9091	30.5235	72.6102	30.5185	33.4392	26.4168	31.3308	23.7799	9.21172
Kirrie	1	100	100	34.1032	72.4385	31.2255	24.0926	22.9483	16.5852	23.8837	12.9568
Lady_christl	1	100	100	21.632	74.0126	29.4187	26.588	14.7414	21.2992	23.8837	9.21172
Lady_Clair	1	9.45455	44.7902	13.087	34.4018	5.45954	18.6933	18.5506	9.68669	12.4611	0
Lady_Rosetta	1	100	78.2517	23.2102	71.6085	29.3009	26.0436	29.7615	16.4415	16.0955	8.90969
Lorimer	1	0	100	27.3287	71.8661	30.872	20.4628	13.0381	21.9028	17.134	9.36273
Manitou	1	100	100	21.0162	68.8323	30.0471	20.0998	11.5825	21.0118	16.4071	9.30233
Maris_Piper	1	5.90909	88.5315	29.2533	74.4419	26.5515	23.1851	16.2279	21.7016	17.4455	9.30233
Markies	1	100	50.5944	21.3241	71.8947	26.7086	24.4555	13.6884	17.0739	17.4455	9.36273
Maxine	1	92.5455	90.2098	26.6359	70.7212	28.5939	27.4955	16.197	25.1509	16.9263	9.60435
Melody	1	100	100	30.3695	49.0269	12.7651	23.049	15.9802	12.6186	9.86501	4.68137
Midas	1	100	45.8042	28.1755	71.6657	27.8869	38.657	11.7064	21.0405	16.5109	14.8898
Mozart	1	97.7273	73.6713	29.7152	70.5495	26.5515	28.9927	24.249	25.4671	23.8837	9.09091
Nadine	1	100	70.9091	38.2987	71.9233	26.3551	27.2686	14.5556	23.0239	21.9107	25.1586
Navan	1	94.2727	100	27.2902	59.0155	26.5907	26.8149	11.4277	13.5959	15.5763	9.15131
Nicola	1	6.59091	90.7343	24.4804	77.2753	30.6756	27.7223	19.2939	27.5654	38.6293	11.9601
Orchestra	1	94.1364	75.6993	28.368	72.1809	28.1225	30.8076	27.0982	21.6154	22.3261	13.138
Pentland_Javelin	1	100	100	34.2956	70.6926	30.872	31.0345	19.2939	22.6789	23.676	9.30233
Picasso	1	94.1364	100	8.699	43.3314	5.10605	20.9619	14.6795	8.88186	16.1994	5.1042
Premiere	1	17.5455	97.6573	21.2471	71.8374	27.0228	19.3285	13.6265	16.5852	0	9.36273
Riviera	1	99.5455	57.6923	27.7521	71.9805	20.8955	20.0998	17.9622	25.2084	17.4455	9.33253
Rocket	1	100	42.8671	30.3695	71.7802	32.2074	20.7804	12.7594	16.5277	23.9875	9.30233
Royal	1	100	88.6713	28.4834	71.7516	29.183	30.6715	24.1561	21.5867	23.5722	9.33253
Safari	1	100	88.042	27.0208	67.1437	26.1194	36.4791	24.1251	18.4536	22.3261	5.73845
Sagitta	1	0	78.1119	24.4419	69.3475	27.1799	23.2305	22.7005	16.5852	17.757	9.30233
Saturna	1	100	89.5105	21.786	72.8105	30.9898	24.1379	20.3159	21.6442	32.5026	9.33253
Saxon	1	100	100	21.5166	71.1219	30.7148	20.735	18.6126	25.4096	22.5337	9.30233
Seresta	1	100	37.6573	41.6859	71.6657	30.7934	27.8131	35.9244	26.9618	17.0301	9.36273
Slaney	1	100	100	21.3626	70.0343	28.7903	28.2214	26.0452	16.7577	17.6532	9.30233
Spey	1	100	95.5944	36.4511	69.7195	28.2797	27.0871	13.0381	19.6033	27.7259	21.0208
Stemster	1	0	62.6573	26.9823	70.664	26.1194	29.6279	13.2858	16.384	17.0301	7.18816
Sunita	1	21	82.7622	21.2086	71.8661	26.6693	24.274	15.113	20.2644	17.3416	9.33253
Sylvana	1	94.2273	88.6014	15.6274	70.3205	30.0079	19.0109	13.6265	16.0391	0	9.30233
Taurus	1	5.13636	40.6993	11.0855	42.9021	5.69521	23.775	7.7733	11.3826	0	0
TBRADG3520_1	1	95.3182	7.37762	31.9092	66.5999	26.8264	30.9891	14.0601	17.0739	0	8.03383
Toronto	1	89.9091	43.1818	25.3272	71.9519	37.0385	20.7804	14.5556	21.5004	22.9491	9.27212
Vales_Sovereign	1	100	100	27.6366	73.526	28.7903	23.5027	28.9254	16.0103	16.7186	9.78556
Valor	1	100	100	24.5958	65.2547	26.9442	23.5935	17.0022	15.5504	22.6376	9.33253
Van_Gogh	1	100	99.6503	27.1747	62.6216	22.7416	23.8657	16.3518	12.4174	22.6376	8.57747
Vitabella	1	89.9545	87.4126	19.7075	52.3183	6.12726	27.9038	15.144	20.3794	29.1796	12.0809
VR808	1	0.136364	84.7203	40.3387	71.6943	31.1076	27.9038	31.5268	30.756	23.053	9.24192
Winston	1	6.86364	89.9301	25.9815	60.4465	24.5483	22.8221	12.4187	16.1253	16.7186	8.66808
Alverstone_Russet	-1	0.0454545	86.8182	42.1478	33.3429	13.7078	25.8167	36.0483	29.0601	20.9761	5.46663
Arran_Banner	-1	100	47.7273	27.7521	37.5787	17.0856	23.8203	23.2889	21.5867	23.8837	6.16128
Arran_Victory	-1	100	60.3846	0	0	0	0	7.99009	8.7094	0	0
Avalanche	-1	6.86364	100	31.7552	40.4121	0	25.5445	14.2149	17.3326	17.2378	7.06735
Baillie	-1	94.2273	91.2937	12.7406	23.6691	5.1846	10.3448	26.8194	13.2797	22.6376	5.37602
Barna	-1	100	100	32.602	36.2049	16.8107	29.1289	18.0551	18.971	23.5722	8.33585
Belle_de_Fontenay	-1	0	97.3077	28.9453	42.6159	16.9678	34.2559	10.9322	20.5806	30.945	6.76533
Bintje	-1	100	72.6573	7.23634	23.4974	9.26944	29.0835	10.2199	8.93935	21.3915	0
Cammeo	-1	100	79.021	12.8945	14.1099	7.2663	14.9274	19.6655	11.2963	0	4.65116
Carolus	-1	100	87.8671	17.5905	34.3732	0	22.9583	17.0022	13.9983	22.6376	5.76865
Catriona	-1	94	94.4406	18.6682	24.5564	0	7.12341	15.0821	13.2509	17.3416	6.07067
Challenger	-1	100	100	21.632	38.8094	17.0071	26.3158	15.2679	22.5927	23.9875	5.58744
Charlotte	-1	100	100	15.8968	28.0195	15.8288	24.0926	18.7674	14.5444	29.4912	4.71157
Claret	-1	100	92.5175	30.639	41.7573	16.5357	24.0926	19.9752	23.9149	34.1641	5.40622
Colleen	-1	0	92.0629	41.6859	43.0452	23.4093	34.6189	32.5797	24.2886	23.9875	4.71157
Desiree	-1	13.7273	84.4406	21.5166	38.0653	22.8594	18.4664	14.8343	25.9557	23.9875	5.34582
Duke_of_York	-1	100	92.4476	27.7521	28.277	5.10605	31.4428	33.2301	20.0057	22.5337	10.9635
Edzell_Blue	-1	100	78.8112	34.873	42.5014	16.9285	38.6116	27.6247	21.2417	23.8837	6.28209
Epicure	-1	100	92.1329	33.7567	38.0653	16.8892	37.3866	21.2759	21.328	23.8837	5.43642
Estima	-1	88.5455	100	18.5912	30.4236	0	30.8984	17.5286	17.9074	20.6646	5.43642
Foxton	-1	93.9091	90.4545	34.6035	38.7521	16.2608	36.4791	11.8303	17.2176	23.8837	6.34249
Gemson	-1	100	100	25.2887	31.6829	4.35978	37.8403	34.4998	28.6002	29.6989	6.31229
Hermes	-1	100	76.1189	40.1078	40.2118	12.9222	34.0744	31.0313	23.1101	22.9491	5.40622
Home_Guard	-1	100	77.5874	26.3664	34.688	15.7502	21.8693	8.083	20.1495	15.6802	5.34582
Innovator	-1	100	95.979	27.7521	40.8987	15.9466	23.2759	13.0381	26.3869	23.1568	5.46663
Kennebec	-1	11.1818	100	0	7.84201	9.8586	0	0	8.88186	0	0
Kerrs_Pink	-1	100	87.8322	16.4742	30.1088	5.34171	29.5372	38.6497	21.4717	30.8411	8.54727
King_Edward	-1	52.3636	96.014	4.46497	31.7115	4.24195	17.3775	10.2509	13.3947	31.3603	6.85593
LaStrada	-1	93.5909	100	40.3772	30.5667	13.5507	16.1978	24.3419	26.7031	19.6262	5.43642
Lionheart	-1	100	100	6.88992	27.6188	0	0	15.2059	13.6533	17.4455	8.12443
Majestic	-1	100	43.8462	27.7906	37.9794	16.9285	24.0926	25.5807	21.2417	23.8837	5.46663
Marfona	-1	38.7727	83.2867	30.485	41.9863	11.5475	21.3249	28.1511	17.62	22.2222	4.59076
Maris_Bard	-1	100	99.3007	13.1255	19.4047	0	17.196	22.3289	13.4809	22.6376	5.46663
Maris_Page	-1	94.0909	51.0839	33.5258	38.3801	3.65279	26.9056	28.0273	18.6548	23.3645	5.46663
Maris_Peer	-1	100	78.3566	20.9007	28.7064	0	18.5572	18.4577	18.1374	24.9221	5.34582
Mayan_Gold	-1	89.5	41.3636	17.8984	20.3492	0	26.8149	8.17591	14.7456	16.4071	5.22501
Mayan_Rose	-1	100	42.7972	36.3741	29.9084	3.53496	34.8911	7.74234	11.7563	22.2222	20.5074
Nectar	-1	100	100	31.1008	36.0904	0	24.0926	27.9653	19.2297	22.8453	5.64784
Osprey	-1	100	100	41.4935	29.1357	13.8256	27.3593	26.0452	25.6683	22.4299	5.61764
Othello	-1	99.4545	100	20.9007	27.7046	0	38.1125	32.2391	19.4884	22.0145	8.54727
Panther	-1	100	96.0839	27.4827	40.727	16.9285	28.4936	26.3859	27.5079	23.676	7.06735
Pentland_Crown	-1	100	100	27.5982	37.9508	15.8288	23.2305	19.6965	20.8968	25.026	5.43642
Pentland_Dell	-1	100	100	24.3264	38.4373	17.0071	18.5118	0	19.862	23.8837	5.61764
Pentland_Hawk	-1	100	100	31.2933	39.2959	17.0463	31.1706	21.6166	26.2719	30.7373	6.55391
Pentland_Squire	-1	100	100	29.3687	38.8094	16.9678	23.6842	21.0592	29.4337	23.9875	8.69828
Pink_Fur_Apple	-1	87.0909	87.3077	5.50423	30.2805	13.5899	28.0853	15.175	11.2963	23.676	5.91966
Purple_Majesty	-1	100	100	43.7644	46.9662	23.7235	37.0236	27.8105	31.7333	23.8837	5.70825
Record	-1	100	46.1189	23.7105	39.5249	16.6536	18.3757	10.9012	18.7698	23.7799	5.52703
Red_Pontiac	-1	6.86364	100	27.7136	37.2925	16.85	24.0472	26.231	20.4657	23.8837	6.4331
Rooster	-1	99.5455	100	21.3626	35.8901	21.4454	17.922	6.99907	16.2403	23.3645	5.1042
Rudolph	-1	0	100	35.3349	41.1563	16.6143	24.0926	32.8275	21.7304	23.8837	7.97342
Russet_Burbank	-1	0	61.4685	0	9.55924	0	10.8439	8.11397	8.91061	0	0
Sangre	-1	94.3182	37.1678	31.1393	30.4522	0	31.6697	27.8724	12.7623	23.3645	6.28209
Saphire	-1	0	40.6993	28.4834	38.6949	16.6929	30.8984	25.6426	21.2705	23.676	6.91634
Sarpo_Mira	-1	0	100	7.65974	13.0796	9.74077	0	8.33075	8.68066	0	0
Shelford	-1	0	100	34.4496	44.5335	0	30.9437	29.5138	18.4823	34.891	5.73845
Shepody	-1	100	100	24.2494	38.3228	16.9285	18.3303	13.4097	26.8181	23.4683	5.46663
Shula	-1	100	100	31.9092	38.1797	20.0707	24.3648	7.71137	29.1463	31.6719	7.06735
Spunta	-1	9.86364	100	7.73672	19.6337	9.8586	10.6171	7.95912	8.82437	0	0
Stirling	-1	93.9545	73.6364	12.2017	23.9554	5.10605	21.0073	20.0372	13.6821	24.9221	7.82241
Strachan	-1	100	100	29.2148	37.8649	17.0463	33.5753	14.6175	21.3855	21.9107	8.87949
Toluca	-1	100	100	0	11.9347	0	11.3884	7.83524	8.88186	0	4.53035
Ulster_Sceptre	-1	100	86.8182	37.4904	36.8632	0	19.2831	22.267	22.4202	0	5.43642
Umatilla_Russet	-1	93.3182	100	13.164	27.8191	0	17.4229	19.9443	17.8787	22.2222	5.43642
Violetta	-1	100	67.0629	5.88915	19.3188	0	23.8203	10.2818	8.99684	9.55348	5.31561
Vivaldi	-1	100	100	16.7052	23.4402	4.35978	17.3775	25.302	16.2403	17.757	5.58744
Wilja	-1	0	100	41.6474	45.5638	13.6685	42.4682	45.5559	29.7212	23.7799	5.55723
Yukon_Gold	-1	100	85.6993	29.3303	28.9926	0	21.5971	31.7436	12.6761	22.4299	5.19481
