## Supplementary material for "Phased Potato Genome Assembly and Association Genetics Enable Characterisation of the Elusive H1 Resistance Locus Against Potato Cyst Nematodes": Table S6

### Sheet: Supplemental Table S6
Top Blast hits between DH4 Hap B candidates and DH4 Hap A candidates
Subject	Query	%ID	Alignment length	mismatch	gapopen	Subject Start	Subject end	Query Start	Query End	e-value	bitscore	Query Length	qcovs	qcovhsp
athlete_chr05_B_001411	athlete_chr05_A_001451	98.542	3773	28	4	740	4488	1905	5674	0	6637	4583	82	82
athlete_chr05_B_001407	athlete_chr05_A_001134	91.26	4428	282	46	1	4392	5446	1088	0	5936	4392	100	100
athlete_chr05_B_001403	athlete_chr05_A_001456	90.809	3906	252	31	125	3977	41	3892	0	5125	4207	92	92
athlete_chr05_B_001402	athlete_chr05_A_001456	92.809	3894	211	25	41	3917	41	3882	0	5576	4488	86	86
athlete_chr05_B_001113	athlete_chr05_A_001467	95.553	1012	42	1	1	1009	1231	2242	0	1616	1052	96	96
athlete_chr09_B_002433	athlete_chr05_A_001134	90.468	4249	269	62	632	4807	5223	1038	0	5478	4807	87	87
athlete_chr09_B_002152	athlete_chr05_A_001467	90.638	1677	127	20	1	1664	1723	3382	0	2200	1683	99	99
athlete_chr09_B_002129	athlete_chr09_A_002982	99.317	5709	32	3	30	5737	1	5703	0	10320	6980	82	82
