## Supplementary material for "Phased Potato Genome Assembly and Association Genetics Enable Characterisation of the Elusive H1 Resistance Locus Against Potato Cyst Nematodes": Table S7

### Sheet: Supplemental Table S7
Top Blast hits between Buster candidates and DH4_Athlete NLRs
Subject	Query	%ID	Alignment length	mismatch	gapopen	Subject Start	Subject end	Query Start	Query End	e-value	bitscore	Query Length	qcovs	qcovhsp
tig00000018_nlr_3	athlete_chr06_A_002428	100	1995	0	0	1	1995	813	2807	0	3685	1995	100	100
tig00000018_nlr_9	athlete_chr06_A_002441	100	933	0	0	1	933	1779	2711	0	1724	933	100	100
tig00000018_nlr_11	athlete_chr06_A_002443	100	1912	0	0	1	1912	1141	3052	0	3531	1912	100	100
tig00000279_nlr_2	athlete_chr05_A_001446	100	2367	0	0	1	2367	4808	2442	0	4372	2367	100	100
tig00000300_nlr_1	athlete_chr05_A_001442	100	2370	0	0	1	2370	1510	3879	0	4377	2370	100	100
tig00000612_nlr_2	athlete_chr05_A_001134	100	914	0	0	1	914	10577	9664	0	1688	914	100	100
tig00000612_nlr_1	athlete_chr05_A_001450	100	2346	0	0	1	2346	2455	4800	0	4333	2346	100	100
tig00000612_nlr_1	athlete_chr05_A_001134	100	2346	0	0	1	2346	3991	1646	0	4333	2346	100	100
tig00000759_nlr_1	athlete_chr05_A_001448	100	2376	0	0	1	2376	10669	8294	0	4388	2376	100	100
tig00000769_nlr_1	athlete_chr05_A_001471	100	2348	0	0	1	2348	4698	2351	0	4337	2348	100	100
tig00000823_nlr_1	athlete_chr05_A_001451	100	2568	0	0	1	2568	5431	2864	0	4743	2568	100	100
tig00001003_nlr_1	athlete_chr05_A_001453	100	3289	0	0	1	3289	5597	2309	0	6074	3289	100	100
tig00001024_nlr_1	athlete_chr11_A_001202	100	3200	0	0	1	3200	755	3954	0	5910	3200	100	100
tig00001054_nlr_1	athlete_chr05_A_001462	100	6120	0	0	1	6120	10790	16909	0	11302	6120	100	100
tig00001054_nlr_2	athlete_chr05_A_001462	100	2439	0	0	1	2439	14471	16909	0	4505	2439	100	100
tig00001071_nlr_1	athlete_chr05_A_001443	100	2388	0	0	1	2388	4825	2438	0	4410	2388	100	100
tig00001096_nlr_1	athlete_chr05_A_001468	100	2352	0	0	1	2352	5785	8136	0	4344	2352	100	100
tig00002170_nlr_1	athlete_chr05_A_001138	100	2403	0	0	1	2403	5468	7870	0	4438	2403	100	100
tig00002416_nlr_1	athlete_chr05_A_001456	100	2352	0	0	1	2352	3762	1411	0	4344	2352	100	100
tig00003762_nlr_1	athlete_chr05_A_001467	100	2388	0	0	1	2388	1267	3654	0	4410	2388	100	100
tig00006377_nlr_2	athlete_chr05_A_001466	100	1371	0	0	1	1371	2323	3693	0	2532	1371	100	100
tig00006402_nlr_2	athlete_chr05_A_001466	100	1371	0	0	1	1371	2323	3693	0	2532	1371	100	100
tig00000018_nlr_4	athlete_chr06_A_002430	100	1372	0	0	3	1374	1	1372	0	2534	1374	99	99
tig00001229_nlr_1	athlete_chr05_A_001460	100	1469	0	0	32	1500	5191	3723	0	2713	1500	98	98
tig00000300_nlr_2	athlete_chr05_A_001143	100	2148	0	0	152	2299	3598	1451	0	3967	2299	93	93
tig00000128_nlr_2	athlete_chr06_B_002420	99.916	3578	3	0	1	3578	5763	9340	0	6591	3578	100	100
tig00000128_nlr_3	athlete_chr06_B_000875	99.781	3194	7	0	1	3194	3441	248	0	5860	3194	100	100
tig00002073_nlr_1	athlete_chr02_B_000110	99.636	1925	7	0	1	1925	2495	571	0	3517	1929	99	99
tig00000420_nlr_2	athlete_chr09_A_002093	99.46	2406	5	1	1	2406	3179	782	0	4364	2406	100	100
tig00001927_nlr_1	athlete_chr05_A_000347	99.261	2300	17	0	1	2300	3802	1503	0	4154	2300	100	100
tig00001418_nlr_1	athlete_chr05_A_001448	99.202	1002	8	0	1	1002	8294	9295	0	1807	1087	92	92
tig00000738_nlr_1	athlete_chr05_A_001446	99.197	2367	15	1	1	2363	4808	2442	0	4263	2363	100	100
tig00000420_nlr_1	athlete_chr09_A_002068	99.016	305	3	0	1	305	5238	4934	2.58e-156	547	305	100	100
tig00000243_nlr_1	athlete_chr01_A_002948	98.702	3468	35	4	1	3458	3887	420	0	6146	3458	100	100
tig00004952_nlr_1	athlete_chr04_A_000318	98.394	2055	33	0	1	2055	791	2845	0	3613	2055	100	100
tig00000521_nlr_2	athlete_chr05_A_001134	98.359	914	15	0	1	914	10577	9664	0	1605	914	100	100
tig00000145_nlr_4	athlete_chr08_A_000161	97.909	1435	29	1	91	1524	5087	6521	0	2483	1524	94	94
tig00000690_nlr_1	athlete_chr05_A_001446	97.866	1359	29	0	1	1359	2442	3800	0	2350	1359	100	100
tig00000546_nlr_2	athlete_chr05_B_001114	97.757	2452	53	2	1	2451	2258	4708	0	4222	2451	100	100
tig00000408_nlr_1	athlete_chr05_A_000503	97.716	2496	56	1	1	2495	6237	3742	0	4292	2495	100	100
tig00000929_nlr_1	athlete_chr06_A_002403	97.576	1980	35	3	1	1967	3584	1605	0	3378	1967	100	100
tig00001211_nlr_1	athlete_chr05_B_001403	97.338	2367	60	1	1	2367	3847	1484	0	4019	2367	100	100
tig00000997_nlr_1	athlete_chr04_B_002841	96.945	2062	56	3	3	2058	728	2788	0	3452	2058	99	99
tig00000546_nlr_3	athlete_chr05_B_001403	96.703	1911	57	3	1	1905	3847	1937	0	3175	1905	100	100
tig00000495_nlr_1	athlete_chr05_A_001138	96.258	2405	87	2	1	2405	5468	7869	0	3940	2406	99	99
tig00000992_nlr_1	athlete_chr05_A_001196	96.239	1356	51	0	4	1359	3761	2406	0	2222	1359	99	99
tig00000132_nlr_3	athlete_chr10_A_001795	95.805	3647	145	4	3	3645	3878	236	0	5880	3645	99	99
tig00006377_nlr_1	athlete_chr05_A_001471	95.745	235	10	0	1	235	3477	3711	7.8e-106	379	243	97	97
tig00000687_nlr_1	athlete_chr05_A_001462	95.732	2437	97	6	1	2432	14471	16905	0	3917	2436	99	99
tig00005800_nlr_1	athlete_chr05_A_001467	95.361	2393	92	11	1	2379	3654	1267	0	3786	2379	100	100
tig00006379_nlr_1	athlete_chr05_A_001467	95.361	2393	92	11	1	2379	1267	3654	0	3786	2379	100	100
tig00006402_nlr_1	athlete_chr05_A_001471	95.319	235	11	0	1	235	3477	3711	3.63e-104	374	243	97	97
tig00000379_nlr_1	athlete_chr05_A_001467	94.572	2395	107	12	1	2379	1267	3654	0	3681	2379	100	100
tig00000616_nlr_1	athlete_chr05_A_001467	94.572	2395	107	12	1	2379	1267	3654	0	3681	2379	100	100
tig00000787_nlr_1	athlete_chr05_B_001402	94.298	1368	66	5	1	1357	1413	2779	0	2084	1361	99	99
tig00000018_nlr_6	athlete_chr06_B_002366	94.242	1945	78	13	2	1921	1346	3281	0	2940	1943	99	99
tig00000664_nlr_1	athlete_chr05_A_001467	94.227	2269	111	8	1	2250	1267	3534	0	3446	2310	97	97
tig00001206_nlr_2	athlete_chr05_A_001471	93.902	246	9	4	1	243	3719	3477	6.07e-102	366	243	100	100
tig00000284_nlr_1	athlete_chr05_A_001465	93.9	2377	138	6	1	2375	6154	3783	0	3579	2376	99	99
tig00001242_nlr_1	athlete_chr05_B_001402	93.878	245	7	6	1	242	2541	2780	7.93e-101	363	245	99	99
tig00001157_nlr_1	athlete_chr10_B_001772	93.759	3653	224	4	1	3651	4178	528	0	5480	3651	100	100
tig00001206_nlr_1	athlete_chr05_A_001467	93.707	2463	136	14	3	2451	3724	1267	0	3672	2451	99	99
tig00002182_nlr_1	athlete_chr05_A_001471	93.548	248	8	6	1	245	3719	3477	7.93e-101	363	245	100	100
tig00001049_nlr_1	athlete_chr05_A_001467	93.356	2393	134	12	1	2373	1267	3654	0	3515	2373	100	100
tig00001521_nlr_1	athlete_chr04_B_000075	92.974	1224	61	7	1	1201	1734	2955	0	1760	1225	98	98
tig00000866_nlr_1	athlete_chr05_A_001465	92.956	2385	142	17	1	2372	6154	3783	0	3450	2373	99	99
tig00000145_nlr_3	athlete_chr08_B_000180	92.935	2279	136	14	1	2256	363	2639	0	3293	2256	100	100
tig00001727_nlr_1	athlete_chr05_A_001446	92.83	2371	156	7	10	2379	4799	2442	0	3424	2379	99	99
tig00000547_nlr_1	athlete_chr05_B_001407	92.605	2380	128	13	1	2341	1612	3982	0	3376	2528	93	93
tig00000266_nlr_1	athlete_chr10_A_001323	92.426	3697	229	27	1	3666	732	4408	0	5228	3666	100	100
tig00002547_nlr_1	athlete_chr05_A_001462	92.292	2387	146	25	1	2369	14471	16837	0	3354	2369	100	100
tig00001286_nlr_1	athlete_chr05_A_001446	92.167	1915	138	6	10	1922	4799	2895	0	2695	1922	99	99
tig00000392_nlr_2	athlete_chr05_B_001406	92.035	226	14	3	9	233	9048	8826	2.13e-86	315	233	97	97
tig00000145_nlr_5	athlete_chr08_B_000183	92.01	2040	142	10	229	2250	1053	3089	0	2844	2250	90	90
tig00000145_nlr_5	athlete_chr08_A_000346	92.01	2040	142	10	229	2250	1010	3046	0	2844	2250	90	90
tig00000480_nlr_2	athlete_chr05_A_001138	91.816	2407	176	8	2	2391	7869	5467	0	3334	2391	99	99
tig00006368_nlr_4	athlete_chr04_A_003368	91.448	2058	161	12	4	2058	3254	1209	0	2811	2058	99	99
tig00000379_nlr_2	athlete_chr05_A_001467	91.419	2424	151	28	1	2403	1267	3654	0	3271	2403	100	100
tig00000616_nlr_2	athlete_chr05_A_001467	91.378	2424	152	28	1	2403	1267	3654	0	3265	2403	100	100
tig00002818_nlr_1	athlete_chr05_A_001465	91.334	1927	132	12	22	1929	6133	4223	0	2601	1929	99	99
tig00000480_nlr_1	athlete_chr05_A_001465	91.103	2394	175	21	2	2379	3783	6154	0	3206	2379	99	99
tig00000521_nlr_1	athlete_chr05_A_001465	90.698	2408	167	27	2	2388	3783	6154	0	3153	2388	99	99
tig00000284_nlr_2	athlete_chr05_A_001462	90.685	2394	173	18	1	2371	16837	14471	0	3140	2371	100	100
tig00002940_nlr_1	athlete_chr05_B_001402	90.611	2407	170	22	1	2373	3797	1413	0	3142	2373	100	100
tig00001380_nlr_1	athlete_chr05_A_001468	90.125	2471	171	42	1	2445	5785	8208	0	3144	2445	100	100
