## Supplementary material for "Phased Potato Genome Assembly and Association Genetics Enable Characterisation of the Elusive H1 Resistance Locus Against Potato Cyst Nematodes": Table S8

### Sheet: Supplemental Table S8
gene	Phenotype	SH1	SH2	SH3	SH4	SH5	SH6	SH7	SH8	SH9	SH10
Agria	1	100	100	99.9006	100	100	100	100	77.8398	10.7276	100
Alouette	1	100	100	99.8012	100	100	100	100	70.4868	11.6413	100
Athlete	1	100	100	99.7515	100	100	100	100	70.5375	15.5668	100
Atlantic	1	100	100	100	100	100	100	100	83.7728	7.47885	100
Brodie	1	100	100	99.8012	100	100	100	100	74.8479	7.41117	100
Buster	1	100	100	100	100	100	100	100	79.1582	11.4382	100
Cabaret	1	100	100	99.8509	100	100	100	100	74.2394	11.9797	100
Cara	1	100	100	99.5527	100	100	100	100	75.1014	6.80203	99.8922
Cromwell	1	100	100	100	100	100	100	100	77.1298	7.1066	100
Cultra	1	100	100	99.4036	100	100	100	100	71.0953	7.17428	100
Daisy	1	100	100	100	100	100	100	100	77.0284	10.8291	100
DH4_Athlete	1	100	100	100	100	100	100	100	76.2677	11.2014	100
Dunrod	1	100	100	99.9006	100	100	100	100	78.6004	17.9357	100
Folva	1	100	100	99.8012	100	100	100	100	77.6876	12.5212	100
Fontane	1	100	100	100	100	100	100	100	70.2333	7.07276	100
Isle_of_Jura	1	100	100	99.9006	100	100	100	100	76.1663	12.555	100
Kelly	1	100	100	99.9006	100	100	100	100	76.8256	7.34349	100
Kingston	1	100	100	99.9006	100	100	100	100	78.854	14.6531	100
Kirrie	1	100	100	100	100	100	100	100	90.4158	18.9848	100
Lady_christl	1	100	100	99.9006	100	100	100	100	75.6085	7.34349	100
Lady_Clair	1	100	100	100	95.8841	100	100	97.5268	63.7931	11.2014	100
Lady_Rosetta	1	100	100	100	100	100	100	100	77.7383	11.5398	100
Lorimer	1	100	100	99.8509	100	100	100	100	75.6592	10.8968	100
Manitou	1	100	100	100	100	100	99.127	99.1865	71.501	6.26058	100
Maris_Piper	1	100	100	99.503	100	100	100	100	79.1582	18.2741	100
Markies	1	100	100	100	100	100	100	100	77.789	15.0931	100
Maxine	1	100	100	99.1551	100	100	100	100	77.4848	16.0068	100
Melody	1	100	100	99.6024	100	100	100	100	98.8337	36.4129	100
Midas	1	100	100	100	100	100	100	100	77.6876	17.1235	100
Mozart	1	100	100	100	100	100	100	100	100	100	100
Nadine	1	100	100	100	100	100	100	100	79.4625	21.9289	100
Navan	1	100	100	100	100	100	100	100	77.2819	7.44501	100
Nicola	1	100	100	99.9503	100	100	100	100	78.2454	8.4264	100
Orchestra	1	100	100	99.6521	100	100	100	100	100	100	100
Pentland_Javelin	1	100	100	99.7018	100	100	100	100	75.8114	7.47885	100
Picasso	1	100	100	100	100	100	100	100	65.5172	7.37733	100
Premiere	1	100	100	100	100	100	100	100	75.9128	15.1607	100
Riviera	1	100	100	99.9006	100	100	100	100	77.789	7.41117	100
Rocket	1	100	100	99.9503	100	100	100	100	78.2454	10.5245	100
Royal	1	100	100	100	100	100	100	100	100	100	100
Safari	1	100	100	98.9563	100	100	100	100	100	100	100
Sagitta	1	100	100	100	100	100	100	100	75.9128	7.41117	100
Saturna	1	100	100	99.9006	100	100	100	100	100	100	100
Saxon	1	100	100	99.503	100	100	100	100	81.998	18.5448	100
Seresta	1	100	100	99.8012	100	100	100	100	79.7667	26.4636	100
Slaney	1	100	100	99.9503	100	100	100	100	73.9858	7.34349	100
Spey	1	100	100	99.9503	100	100	100	100	79.5132	10.1861	100
Stemster	1	100	100	99.9503	100	100	100	100	77.7383	10.9645	100
Sunita	1	100	100	100	100	100	100	100	77.8905	7.47885	100
Sylvana	1	100	100	100	100	100	100	100	76.1156	14.2809	100
Taurus	1	100	100	99.8509	96.9048	100	99.2725	100	62.3225	2.36887	100
TBR ADG 3520	1	100	100	100	100	100	100	100	77.3834	18.3418	100
Toronto	1	100	100	99.9503	100	100	100	100	77.5355	7.47885	100
Vales_Sovereign	1	100	100	99.8012	100	100	100	100	76.2677	20.9137	100
Valor	1	100	100	99.9503	100	100	100	100	77.4341	7.47885	100
Van_Gogh	1	100	100	98.4095	98.0573	100	100	100	70.3347	7.14044	100
Vitabella	1	100	18.0192	5.36779	24.3662	77.209	100	100	100	100	16.0977
VR808	1	100	100	99.9006	100	100	100	100	71.3996	7.2758	100
Winston	1	100	100	99.9503	98.9134	100	100	100	77.8905	12.555	100
Alverstone_Russet	-1	42.9771	33.4879	0	12.5782	39.9739	5.3474	23.6251	29.9696	6.46362	39.7054
Arran_Banner	-1	32.6245	23.7827	12.3757	5.69641	84.1865	8.3303	27.7579	41.6329	16.0406	14.5886
Arran_Victory	-1	0	0	0	9.38426	12.716	0	12.0729	0	0	0
Avalanche	-1	31.897	25.3064	10.0398	16.5953	35.7026	4.21972	32.1835	36.1055	20.3046	11.9296
Baillie	-1	22.1041	20.6028	0	0	33.9094	4.8745	14.8715	23.3266	5.98985	14.4448
Barna	-1	0	11.7589	0	15.7392	84.0561	11.5678	34.2987	38.3367	5.51607	14.6964
Belle_de_Fontenay	-1	0	10.0033	2.63419	16.5953	86.7949	11.9316	27.9857	40.3651	7.44501	7.54581
Bintje	-1	44.1522	9.20835	0	5.99276	77.1764	8.36668	27.7253	100	99.8308	2.44341
Cammeo	-1	28.1477	9.10898	11.9781	3.35858	31.464	4.4016	18.4836	14.7566	0	22.4218
Carolus	-1	0	7.94965	0	9.61475	27.5514	10.9494	23.7553	41.3793	0	16.0618
Catriona	-1	32.1768	20.4372	0	9.94402	16.3352	5.09276	14.4159	31.9473	9.00169	11.8218
Challenger	-1	32.7364	31.6661	0	5.95983	82.9801	12.4773	27.4976	41.1765	6.42978	13.4387
Charlotte	-1	18.8025	16.5949	0	26.1113	79.0023	9.34885	23.4299	49.0872	35.8714	23.392
Claret	-1	0	11.9907	6.70974	15.9697	80.3717	19.9709	28.4738	39.7059	9.13706	14.8042
Colleen	-1	27.812	25.5383	4.87078	5.76227	86.4363	6.32957	33.5177	34.8377	6.97124	41.9691
Desiree	-1	32.1209	21.4309	0	7.30985	84.3821	6.32957	27.8555	50.9128	5.95601	13.4028
Duke_of_York	-1	39.2837	21.5634	19.1352	13.9941	44.4734	28.7377	24.9268	45.4868	13.7056	29.0693
Edzell_Blue	-1	44.488	11.6595	8.4493	11.8209	88.9469	17.6428	30.4263	100	99.8308	22.314
Epicure	-1	32.1209	23.9483	0	5.99276	79.9804	10.8039	27.9857	39.2495	12.4873	14.8401
Estima	-1	49.6922	13.945	7.60437	5.49885	86.8275	12.6228	24.9268	100	99.5939	9.27057
Foxton	-1	0	9.30772	0	11.6892	82.0346	7.42088	29.7104	50.1014	19.3232	7.65361
Gemson	-1	39.8993	21.3316	0	14.5868	38.148	5.60204	25.9681	36.7647	9.98308	19.4754
Hermes	-1	48.7409	19.5429	8.3996	4.97201	85.7842	13.2412	28.5389	100	99.7631	35.6809
Home_Guard	-1	29.8265	18.9798	0	5.49885	73.166	5.85668	27.3674	42.9006	6.05753	19.9066
Innovator	-1	32.1209	22.9546	0	21.5673	80.3717	11.677	28.4087	38.1339	5.82064	13.2231
Kennebec	-1	0	0	15.6064	0	65.2755	0	20.6313	11.7647	0	7.61768
Kerrs_Pink	-1	32.2888	20.0397	5.01988	18.571	37.9198	11.7497	26.1308	45.4868	9.3401	17.0679
King_Edward	-1	23.8388	20.6691	7.40557	8.69279	84.7408	16.697	30.9144	100	99.6954	25.7276
LaStrada	-1	49.8601	25.7701	0	9.41719	23.3127	10.2947	24.7641	38.2353	6.46362	40.3162
Lionheart	-1	32.6245	17.3567	7.50497	8.49523	15.7157	0	24.2109	23.0223	5.98985	22.35
Majestic	-1	37.7168	22.6234	0	7.24399	86.5341	6.2932	27.8555	44.1176	9.50931	14.8042
Marfona	-1	86.2899	31.1693	28.1809	34.7053	86.9579	26.2641	41.7182	100	99.9323	37.765
Maris_Bard	-1	32.2888	19.9073	0	0	36.3221	2.94653	14.3183	24.0365	5.95601	12.8279
Maris_Page	-1	55.2882	20.9672	8.49901	5.95983	86.9253	16.9516	26.5864	100	99.9662	16.3852
Maris_Peer	-1	32.6245	19.7085	0	10.0428	29.7033	12.2226	24.9268	39.1988	5.98985	13.295
Mayan_Gold	-1	0	6.22723	5.4672	16.5953	58.7219	2.9829	24.5688	32.4544	4.94078	9.45023
Mayan_Rose	-1	22.4958	15.0712	9.49304	0	20.15	5.49291	32.3137	36.1055	6.46362	37.1542
Nectar	-1	55.2882	27.5257	8.3996	10.5696	90.2185	22.0808	28.7992	100	99.9662	17.1757
Osprey	-1	19.3061	21.7622	4.42346	10.1745	35.8005	10.8403	28.1484	35.2434	9.40778	41.8613
Othello	-1	32.1768	20.4372	0	13.6648	34.7571	7.34813	19.9479	42.9006	5.98985	20.733
Panther	-1	31.4494	25.2733	0	9.12084	85.1321	9.67625	27.8555	41.0243	5.92217	14.6964
Pentland_Crown	-1	23.1673	23.8158	0	6.6513	82.8823	6.11131	31.4676	35.0913	5.92217	20.194
Pentland_Dell	-1	0	13.0838	15.0099	17.5502	86.3384	11.7861	27.9857	33.1643	5.54992	7.47395
Pentland_Hawk	-1	32.0649	22.1265	0	16.0356	83.6322	17.9702	29.6128	41.0243	6.05753	13.3309
Pentland_Squire	-1	30.1623	27.0619	10.5865	16.299	86.5993	12.0044	31.1097	38.7931	9.1709	23.7513
Pink_Fur_Apple	-1	25.2378	6.02849	7.40557	7.17814	84.4799	11.968	34.9821	100	99.8646	8.26446
Purple_Majesty	-1	39.1158	51.6065	41.6004	40.7639	86.208	24.4816	35.9258	53.6004	7.41117	46.8559
Record	-1	0	9.90394	0	15.9039	78.285	22.6264	29.7429	40.8215	5.54992	8.62379
Red_Pontiac	-1	0	14.74	4.12525	28.943	89.2729	17.3881	31.793	32.5558	11.6751	14.876
Rooster	-1	0	9.44021	0	15.7392	77.5677	6.14769	27.823	42.1907	5.07614	7.47395
Rudolph	-1	55.4001	22.524	8.59841	5.99276	92.3052	15.9694	30.3287	100	99.9662	19.4035
Russet_Burbank	-1	26.9166	0	0	0	64.1343	6.69334	12.561	100	99.797	0
Sangre	-1	36.2059	15.2368	8.54871	19.6576	88.0013	26.0822	30.166	100	99.9323	14.0137
Saphire	-1	39.8433	28.0225	7.50497	18.538	85.3929	23.8632	30.3287	32.3529	5.95601	29.6083
Sarpo_Mira	-1	21.0968	0	0	8.92328	52.103	0	14.7413	24.9493	0	6.53971
Shelford	-1	85.3386	28.5194	10.4871	7.3757	89.0447	20.5166	36.837	100	99.8985	20.6612
Shepody	-1	31.7292	21.8284	0	15.7721	80.8282	13.6049	29.4826	39.1481	9.47547	13.295
Shula	-1	0	12.8188	0	20.0527	87.8709	16.5151	30.2636	40.1116	5.65144	16.0618
Spunta	-1	7.44264	0	0	4.97201	63.7105	0	27.1071	18.8641	4.06091	0
Stirling	-1	25.0699	6.26035	5.91451	8.72572	46.2015	0.618407	20.371	24.5436	9.61083	17.6788
Strachan	-1	32.4566	100	99.9006	100	81.6107	14.6963	28.0182	38.1846	6.02369	13.0435
Toluca	-1	16.4522	6.16098	0	0	71.4705	0	7.02896	100	99.6277	0
Ulster_Sceptre	-1	50.8114	12.0238	6.66004	0	11.7379	5.67479	28.3762	43.712	9.61083	14.5526
Umatilla_Russet	-1	23.615	19.841	0	3.91834	34.0072	5.49291	27.823	26.2677	5.88832	22.889
Violetta	-1	5.14829	3.74296	4.57256	7.27692	81.9367	16.9516	28.5714	60.5477	28.8325	13.0075
Vivaldi	-1	32.4566	19.7748	0	2.70003	42.778	3.12841	17.1819	20.5882	5.88832	32.0877
Wilja	-1	68.6626	29.0825	15.2584	5.46592	87.5122	13.3139	29.1246	100	99.9662	42.4722
Yukon_Gold	-1	51.0912	7.85028	7.65408	5.66348	85.8168	19.3161	25.9681	100	99.6616	5.318
